# Identification of candidate causal *cis*-regulatory variants underlying electrocardiographic QT interval GWAS loci

**DOI:** 10.1101/2024.03.13.584880

**Authors:** Supraja Kadagandla, Ashish Kapoor

**Author notes:** Corresponding author: Ashish Kapoor, Ph.D., Center for Human Genetics, Institute of Molecular Medicine, McGovern Medical School, University of Texas Health Science Center at Houston, 1825 Pressler Street, Room SRB 530C, Houston, TX 77030, USA, (T), (E).

## Abstract

Identifying causal variants among tens or hundreds of associated variants at each locus mapped by genome-wide association studies (GWAS) of complex traits is a challenge. As vast majority of GWAS variants are noncoding, sequence variation at *cis*-regulatory elements affecting transcriptional expression of specific genes is a widely accepted molecular hypothesis. Following this *cis*-regulatory hypothesis and combining it with the observation that nucleosome-free open chromatin is a universal hallmark of all types of *cis*-regulatory elements, we aimed to identify candidate causal regulatory variants underlying electrocardiographic QT interval GWAS loci. At a dozen loci, selected for higher effect sizes and a better understanding of the likely causal gene, we identified and included all common variants in high linkage disequilibrium with the GWAS variants as candidate variants. Using ENCODE DNase-seq and ATAC-seq from multiple human adult cardiac left ventricle tissue samples, we generated genome-wide maps of open chromatin regions marking putative regulatory elements. QT interval associated candidate variants were filtered for overlap with cardiac left ventricle open chromatin regions to identify candidate causal *cis*-regulatory variants, which were further assessed for colocalizing with a known cardiac GTEx expression quantitative trait locus variant as additional evidence for their causal role. Together, these efforts have generated a comprehensive set of candidate causal variants that are expected to be enriched for *cis*-regulatory potential and thereby, explaining the observed genetic associations.
