## Supplemental Dataset S1 for "Identification of candidate causal *cis*-regulatory variants underlying electrocardiographic QT interval GWAS loci"

### Sheet: GWS Variants
chr1	168694036	rs17502733
chr1	168720702	rs545833
chr1	168722613	rs528953
chr1	168725789	rs511187
chr1	168726371	rs736846
chr1	168743390	rs16861509
chr1	169073823	rs6675509
chr1	169096038	rs1200119
chr1	169097113	rs1200120
chr1	169098502	rs1922924
chr1	169099389	rs1892090
chr1	169101212	rs12061601
chr1	169102056	rs17349138
chr1	169103812	rs926516
chr1	169109334	rs1200130
chr1	169115881	rs3766031
chr1	169119441	rs2143290
chr1	169119709	rs10919062
chr1	169121422	rs12731646
chr1	169128225	rs2000321
chr1	169129125	rs12137282
chr1	169129799	rs10919070
chr1	169130245	rs10919071
chr1	169131822	rs12079745
chr1	169132697	rs1138486
chr1	169133102	rs12035622
chr1	169133160	rs10919073
chr1	169134085	rs7552323
chr1	169134716	rs10919074
chr1	169141798	rs12086665
chr1	169142423	rs17345107
chr1	169142631	rs17349222
chr1	169143618	rs12752748
chr1	169144044	rs12084964
chr1	169145591	rs12095171
chr1	169153379	rs17345156
chr1	169159086	rs11801853
chr1	169175800	rs10919085
chr1	169177344	rs12025566
chr1	169181990	rs12029857
chr1	169190164	rs12564558
chr1	169193779	rs3766074
chr1	169196255	rs1018832
chr1	169205729	rs10458394
chr1	169207231	rs1080267
chr1	169238600	rs10489417
chr1	169285591	rs12042082
chr1	169326604	rs7556463
chr1	169327428	rs12029800
chr1	169328415	rs7528142
chr1	169343196	rs12567342
chr1	169344153	rs12042990
chr1	169346289	rs10919147
chr1	169348176	rs10494477
chr1	169361347	rs16862093
chr1	169361919	rs16862095
chr1	169364091	rs12057602
chr1	169367379	rs4656671
chr1	169368808	rs7527703
chr1	169370646	rs12022617
chr1	169372489	rs10494478
chr1	169387906	rs10919158
chr1	169396838	rs1014965
chr1	169399063	rs9783117
chr1	169402227	rs12037926
chr1	169415208	rs10919165
chr1	169419956	rs4656677
chr1	169420615	rs10489190
chr1	169420838	rs4656678
chr1	169426021	rs3766101
chr1	169431542	rs7542751
chr1	169432231	rs7522896
chr1	169436931	rs12143708
chr1	169442828	rs12119479
chr1	169444155	rs12124049
chr1	169445616	rs12022768
chr1	169448438	rs12402774
chr1	169449461	rs12121891
chr1	169452113	rs12028208
chr1	169452519	rs4656680
chr1	169453676	rs17577184
chr1	169459797	rs17518147
chr1	169461980	rs12128350
chr1	169467365	rs6692649
chr1	169472973	rs6656463
chr1	169476945	rs1983546
chr1	169479139	rs6427193
chr1	169483511	rs10919175
chr1	169486197	rs2056926
chr1	169486808	rs12408451
chr1	169492168	rs2285211
chr1	169498372	rs1894691
chr1	169504523	rs2420134
chr1	169509543	rs12025910
chr1	169514323	rs6027
chr1	169518583	rs6013
chr1	169519785	rs3766104
chr1	169519965	rs9332661
chr1	169522093	rs12239964
chr1	169528376	rs9332629
chr1	169531691	rs10800452
chr1	169542640	rs6018

### Sheet: GWS+LD Variants
chr1	168694036	rs17502733
chr1	168695027	rs79914535
chr1	168702772	rs9786974
chr1	168704462	rs111549454
chr1	168715601	rs143475554
chr1	168716567	rs533619
chr1	168716896	rs590875
chr1	168717632	rs77915002
chr1	168718274	rs607484
chr1	168719342	rs512129
chr1	168720053	rs635954
chr1	168720702	rs545833
chr1	168721396	rs573418
chr1	168722613	rs528953
chr1	168722662	rs678629
chr1	168722899	rs531706
chr1	168723006	rs553721
chr1	168723042	rs57248046
chr1	168723277	rs681316
chr1	168725789	rs511187
chr1	168726371	rs736846
chr1	168740271	rs75452905
chr1	168742118	rs138932569
chr1	168743390	rs16861509
chr1	168744131	rs76719691
chr1	168745036	rs536651565
chr1	168746044	rs139666119
chr1	168746556	rs527404649
chr1	168746557	rs549279811
chr1	168746634	rs369728553
chr1	168747012	rs374381059
chr1	168747308	rs150328032
chr1	168747345	rs137975207
chr1	168748966	rs78180547
chr1	168753717	rs375082850
chr1	168755639	rs74932725
chr1	168755822	rs76422892
chr1	168756033	rs78412946
chr1	168756619	rs115331135
chr1	169073823	rs6675509
chr1	169092704	rs4656647
chr1	169093769	rs12021894
chr1	169095392	rs1200118
chr1	169096038	rs1200119
chr1	169097079	rs79814088
chr1	169097113	rs1200120
chr1	169097725	rs6672876
chr1	169098050	rs79284357
chr1	169098502	rs1922924
chr1	169098605	rs10919057
chr1	169099115	rs77448520
chr1	169099389	rs1892090
chr1	169101212	rs12061601
chr1	169102056	rs17349138
chr1	169102209	rs59732929
chr1	169103754	rs79011457
chr1	169103764	rs12079856
chr1	169103812	rs926516
chr1	169104003	rs10919059
chr1	169104108	rs1320976
chr1	169104119	rs1892092
chr1	169104146	rs1892093
chr1	169104150	rs1320977
chr1	169104710	rs3795613
chr1	169105030	rs75505858
chr1	169105498	rs1534984
chr1	169106110	rs12751593
chr1	169106211	rs28362573
chr1	169109334	rs1200130
chr1	169114183	rs3835441
chr1	169115881	rs3766031
chr1	169119150	rs67450288
chr1	169119441	rs2143290
chr1	169119709	rs10919062
chr1	169121422	rs12731646
chr1	169121992	rs3834008
chr1	169123734	rs12568473
chr1	169125339	rs71557648
chr1	169126074	rs36115308
chr1	169126076	rs80135751
chr1	169126077	rs75255502
chr1	169126079	rs35152438
chr1	169126144	rs12066676
chr1	169127918	rs12070626
chr1	169128225	rs2000321
chr1	169129037	rs3766045
chr1	169129125	rs12137282
chr1	169129496	rs72706963
chr1	169129500	rs12138150
chr1	169129799	rs10919070
chr1	169130245	rs10919071
chr1	169130450	rs35742469
chr1	169130527	rs10800403
chr1	169130557	rs12406341
chr1	169130708	rs34645703
chr1	169130857	rs11809180
chr1	169131822	rs12079745
chr1	169132697	rs1138486
chr1	169132985	rs61803315
chr1	169133075	rs61803316
chr1	169133102	rs12035622
chr1	169133160	rs10919073
chr1	169134085	rs7552323
chr1	169134716	rs10919074
chr1	169136606	rs35037551
chr1	169136644	rs34847919
chr1	169138127	rs7542713
chr1	169138139	rs7520186
chr1	169138246	rs7522760
chr1	169138306	rs34627071
chr1	169138608	rs4656178
chr1	169140155	rs2179490
chr1	169141187	rs2420008
chr1	169141798	rs12086665
chr1	169142423	rs17345107
chr1	169142631	rs17349222
chr1	169143161	rs10081960
chr1	169143456	rs72706975
chr1	169143618	rs12752748
chr1	169144044	rs12084964
chr1	169145591	rs12095171
chr1	169145900	rs1320966
chr1	169146583	rs12086104
chr1	169153379	rs17345156
chr1	169159086	rs11801853
chr1	169160082	rs72637225
chr1	169164035	rs146012639
chr1	169165099	rs147438084
chr1	169167120	rs12410548
chr1	169174556	rs34605921
chr1	169175800	rs10919085
chr1	169177344	rs12025566
chr1	169181990	rs12029857
chr1	169183576	rs10919087
chr1	169183679	rs201700136
chr1	169185336	rs3766063
chr1	169189316	rs67600092
chr1	169190164	rs12564558
chr1	169192846	rs12076510
chr1	169193779	rs3766074
chr1	169196255	rs1018832
chr1	169199446	rs10919092
chr1	169199566	rs10919093
chr1	169203635	rs79202767
chr1	169205729	rs10458394
chr1	169207231	rs1080267
chr1	169207790	rs10458388
chr1	169210396	rs78215147
chr1	169210569	rs78598019
chr1	169213834	rs12045783
chr1	169215360	rs12408636
chr1	169220225	rs12028197
chr1	169220498	rs12021696
chr1	169220991	rs12410241
chr1	169227034	rs34323371
chr1	169228646	rs12403181
chr1	169231011	rs12410456
chr1	169232559	rs12401966
chr1	169236632	rs12410387
chr1	169237924	rs12048188
chr1	169238600	rs10489417
chr1	169239711	rs2001156
chr1	169239724	rs2001155
chr1	169242410	rs76846744
chr1	169245200	rs34123578
chr1	169249947	rs114089179
chr1	169258556	rs115987262
chr1	169277434	rs184254665
chr1	169279106	rs4497270
chr1	169281345	rs12045803
chr1	169285574	rs34654692
chr1	169285591	rs12042082
chr1	169291466	rs10919125
chr1	169298353	rs12031371
chr1	169300142	rs10919127
chr1	169301892	rs10919128
chr1	169313342	rs12030541
chr1	169314274	rs12030810
chr1	169314436	rs75961272
chr1	169315074	rs4562680
chr1	169315282	rs201804740
chr1	169326604	rs7556463
chr1	169327428	rs12029800
chr1	169328415	rs7528142
chr1	169330634	rs10800433
chr1	169331859	rs12036426
chr1	169336191	rs139090718
chr1	169342517	rs201398914
chr1	169343196	rs12567342
chr1	169344153	rs12042990
chr1	169346289	rs10919147
chr1	169348176	rs10494477
chr1	169348724	rs17345426
chr1	169355693	rs12401962
chr1	169358251	rs57165408
chr1	169359165	rs10800437
chr1	169359305	rs12044982
chr1	169361347	rs16862093
chr1	169361919	rs16862095
chr1	169362864	rs12097151
chr1	169364091	rs12057602
chr1	169364597	rs10919149
chr1	169364635	rs10919150
chr1	169367379	rs4656671
chr1	169368808	rs7527703
chr1	169370646	rs12022617
chr1	169372220	rs10919153
chr1	169372489	rs10494478
chr1	169372803	rs17345531
chr1	169377292	rs35085160
chr1	169383840	rs17349677
chr1	169387906	rs10919158
chr1	169389132	rs35710783
chr1	169393599	rs150627012
chr1	169396838	rs1014965
chr1	169399063	rs9783117
chr1	169400879	rs4656674
chr1	169400912	rs61807017
chr1	169401098	rs4656182
chr1	169402227	rs12037926
chr1	169404914	rs7368145
chr1	169410607	rs12758228
chr1	169410759	rs145123513
chr1	169411377	rs142079733
chr1	169412713	rs12726698
chr1	169413756	rs10919162
chr1	169413787	rs12750775
chr1	169415208	rs10919165
chr1	169416628	rs12119443
chr1	169419956	rs4656677
chr1	169420615	rs10489190
chr1	169420838	rs4656678
chr1	169421719	rs35107735
chr1	169425817	rs3766100
chr1	169426021	rs3766101
chr1	169431513	rs1607271
chr1	169431542	rs7542751
chr1	169431877	rs10919169
chr1	169432231	rs7522896
chr1	169434096	rs12048925
chr1	169436931	rs12143708
chr1	169439571	rs35579018
chr1	169439619	rs55940409
chr1	169439638	rs34202538
chr1	169441887	rs17576927
chr1	169442774	rs1517742
chr1	169442828	rs12119479
chr1	169444016	rs12025397
chr1	169444155	rs12124049
chr1	169445616	rs12022768
chr1	169445890	rs12730053
chr1	169446574	rs72704035
chr1	169448247	rs7546347
chr1	169448438	rs12402774
chr1	169449461	rs12121891
chr1	169452113	rs12028208
chr1	169452519	rs4656680
chr1	169453676	rs17577184
chr1	169454534	rs1517746
chr1	169456786	rs10919172
chr1	169458244	rs722145
chr1	169459797	rs17518147
chr1	169461980	rs12128350
chr1	169463241	rs2092083
chr1	169466538	rs11325398
chr1	169467365	rs6692649
chr1	169471709	rs546778798
chr1	169472973	rs6656463
chr1	169473460	rs6695137
chr1	169476156	rs201824773
chr1	169476945	rs1983546
chr1	169479139	rs6427193
chr1	169483511	rs10919175
chr1	169484340	rs7414819
chr1	169484465	rs72706084
chr1	169486197	rs2056926
chr1	169486808	rs12408451
chr1	169488358	rs2157580
chr1	169492168	rs2285211
chr1	169498372	rs1894691
chr1	169500446	rs199785412
chr1	169500975	rs201746244
chr1	169501496	rs141867395
chr1	169501754	rs4440913
chr1	169503066	rs146305599
chr1	169503081	rs138260833
chr1	169504523	rs2420134
chr1	169504882	rs2420135
chr1	169508867	rs72708008
chr1	169509543	rs12025910
chr1	169512493	rs72708013
chr1	169513067	rs9332676
chr1	169513440	rs9332673
chr1	169514323	rs6027
chr1	169514524	rs2227243
chr1	169515213	rs3835452
chr1	169516903	rs966751
chr1	169518583	rs6013
chr1	169519785	rs3766104
chr1	169519965	rs9332661
chr1	169520251	rs9332659
chr1	169521363	rs9332654
chr1	169522093	rs12239964
chr1	169522885	rs9332646
chr1	169524475	rs9332641
chr1	169524657	rs9332639
chr1	169525146	rs2301516
chr1	169525263	rs2301519
chr1	169525570	rs2301520
chr1	169528376	rs9332629
chr1	169530457	rs916439
chr1	169531691	rs10800452
chr1	169532331	rs72708039
chr1	169532794	rs10919184
chr1	169533165	rs10919185
chr1	169535083	rs9332615
chr1	169535084	rs9332614
chr1	169538744	rs1557571
chr1	169540245	rs9332609
chr1	169541110	rs1800595
chr1	169542640	rs6018
chr1	169542801	rs6024
chr1	169543444	rs9332602
chr1	169543601	rs9332601

### Sheet: OCR Overlapping Variants
chr1	168718274	rs607484
chr1	168722899	rs531706
chr1	168723006	rs553721
chr1	168723042	rs57248046
chr1	168723277	rs681316
chr1	168726371	rs736846
chr1	168743390	rs16861509
chr1	168755822	rs76422892
chr1	168756033	rs78412946
chr1	169095392	rs1200118
chr1	169098502	rs1922924
chr1	169098605	rs10919057
chr1	169106110	rs12751593
chr1	169106211	rs28362573
chr1	169109334	rs1200130
chr1	169115881	rs3766031
chr1	169121992	rs3834008
chr1	169129125	rs12137282
chr1	169129496	rs72706963
chr1	169129500	rs12138150
chr1	169130450	rs35742469
chr1	169130527	rs10800403
chr1	169130557	rs12406341
chr1	169130708	rs34645703
chr1	169130857	rs11809180
chr1	169133160	rs10919073
chr1	169134085	rs7552323
chr1	169136606	rs35037551
chr1	169136644	rs34847919
chr1	169193779	rs3766074
chr1	169236632	rs12410387
chr1	169238600	rs10489417
chr1	169348724	rs17345426
chr1	169367379	rs4656671
chr1	169368808	rs7527703
chr1	169466538	rs11325398
chr1	169483511	rs10919175
chr1	169486197	rs2056926
chr1	169492168	rs2285211
chr1	169509543	rs12025910
chr1	169513440	rs9332673

### Sheet: eVariants in Overlap Variants
chr1	169121992	rs3834008
chr1	169129125	rs12137282
chr1	169129496	rs72706963
chr1	169129500	rs12138150
chr1	169130557	rs12406341
chr1	169134085	rs7552323
chr1	169193779	rs3766074
chr1	169236632	rs12410387
chr1	169238600	rs10489417
chr1	169348724	rs17345426
chr1	169367379	rs4656671
chr1	169368808	rs7527703
chr1	169492168	rs2285211
