## Supplemental Dataset S2 for "Identification of candidate causal *cis*-regulatory variants underlying electrocardiographic QT interval GWAS loci"

### Sheet: GWS Variants
chr16	58426022	rs4784934
chr16	58428723	rs1424077
chr16	58430171	rs2042401
chr16	58433949	rs4784938
chr16	58494071	rs2550428
chr16	58494503	rs2042405
chr16	58495711	rs4356470
chr16	58508760	rs11860217
chr16	58509427	rs42944
chr16	58509842	rs890786
chr16	58510391	rs246192
chr16	58511164	rs40186
chr16	58511522	rs42945
chr16	58511881	rs3743566
chr16	58512393	rs1058132
chr16	58515110	rs3809596
chr16	58518324	rs2280397
chr16	58519260	rs37035
chr16	58519444	rs37036
chr16	58519873	rs3200575
chr16	58521649	rs9939133
chr16	58522832	rs6499961
chr16	58523438	rs11644694
chr16	58523896	rs37050
chr16	58524803	rs37053
chr16	58525085	rs37054
chr16	58526418	rs40359
chr16	58526871	rs37055
chr16	58529295	rs37058
chr16	58529934	rs168671
chr16	58530960	rs37059
chr16	58532400	rs37060
chr16	58533334	rs37062
chr16	58537405	rs37065
chr16	58540042	rs246195
chr16	58540349	rs246196
chr16	58543517	rs41260
chr16	58545370	rs246258
chr16	58546309	rs2241570
chr16	58546615	rs246197
chr16	58550071	rs1549607
chr16	58550868	rs7199856
chr16	58553833	rs11866002
chr16	58555208	rs1568399
chr16	58557402	rs3743569
chr16	58557460	rs3743570
chr16	58565623	rs8062746
chr16	58566321	rs8044451
chr16	58566371	rs4784957
chr16	58566605	rs9935316
chr16	58567506	rs4485352
chr16	58569272	rs9923491
chr16	58569560	rs7192054
chr16	58570257	rs2090727
chr16	58576733	rs2139580
chr16	58576846	rs6499962
chr16	58577981	rs17821573
chr16	58580973	rs10524420
chr16	58586981	rs950843
chr16	58588274	rs7188697
chr16	58589616	rs11649173
chr16	58590398	rs10153063
chr16	58590827	rs7185766
chr16	58591481	rs12925702
chr16	58591852	rs8051650
chr16	58593207	rs4784960
chr16	58593732	rs12446307
chr16	58595231	rs7189568
chr16	58595564	rs7206882
chr16	58596263	rs9935054
chr16	58596510	rs8049393
chr16	58597542	rs930053
chr16	58600571	rs12927299
chr16	58600642	rs12925777
chr16	58602967	rs7205071
chr16	58603408	rs4784961
chr16	58603624	rs4784051
chr16	58607004	rs7203887
chr16	58625904	rs154433
chr16	58626486	rs151815
chr16	58630161	rs27097
chr16	58630698	rs37037
chr16	58632485	rs9941290
chr16	58632808	rs863433
chr16	58633729	rs244915
chr16	58634662	rs149428
chr16	58634748	rs190289
chr16	58638024	rs149166
chr16	58648712	rs154440
chr16	58652696	rs154439
chr16	58653164	rs6499963
chr16	58654288	rs17241189
chr16	58654972	rs8058982
chr16	58665786	rs30822
chr16	58666448	rs12696
chr16	58670957	rs9806843
chr16	58678134	rs8045177
chr16	58681490	rs7187598
chr16	58681844	rs7204148

### Sheet: GWS+LD Variants
chr16	58426022	rs4784934
chr16	58426438	rs4784935
chr16	58427461	rs9928581
chr16	58428723	rs1424077
chr16	58430171	rs2042401
chr16	58432203	rs9931547
chr16	58433004	rs60415374
chr16	58433333	rs28623612
chr16	58433835	rs28627526
chr16	58433949	rs4784938
chr16	58433987	rs10719000
chr16	58494071	rs2550428
chr16	58494503	rs2042405
chr16	58495711	rs4356470
chr16	58506627	rs2271948
chr16	58507505	rs3048059
chr16	58508760	rs11860217
chr16	58509427	rs42944
chr16	58509842	rs890786
chr16	58510391	rs246192
chr16	58511164	rs40186
chr16	58511522	rs42945
chr16	58511881	rs3743566
chr16	58512393	rs1058132
chr16	58513642	rs2067269
chr16	58513954	rs246193
chr16	58515110	rs3809596
chr16	58515300	rs1646010
chr16	58516028	rs4784046
chr16	58516397	rs77328516
chr16	58517456	rs37034
chr16	58518324	rs2280397
chr16	58519017	rs3607
chr16	58519260	rs37035
chr16	58519444	rs37036
chr16	58519821	rs67563986
chr16	58519873	rs3200575
chr16	58520237	rs7792
chr16	58520254	rs1611069
chr16	58521649	rs9939133
chr16	58522510	rs111540457
chr16	58522662	rs40187
chr16	58522732	rs6499960
chr16	58522832	rs6499961
chr16	58523064	rs39719
chr16	58523438	rs11644694
chr16	58523896	rs37050
chr16	58524198	rs37051
chr16	58524230	rs37052
chr16	58524803	rs37053
chr16	58525085	rs37054
chr16	58525563	rs2307764
chr16	58526418	rs40359
chr16	58526871	rs37055
chr16	58526973	rs37056
chr16	58527377	rs35633757
chr16	58528050	rs37057
chr16	58529295	rs37058
chr16	58529811	rs3048056
chr16	58529934	rs168671
chr16	58530960	rs37059
chr16	58531510	rs2067207
chr16	58532400	rs37060
chr16	58532767	rs37061
chr16	58532843	rs2067270
chr16	58533334	rs37062
chr16	58533419	rs37063
chr16	58533682	rs12709001
chr16	58533857	rs40188
chr16	58536003	rs37064
chr16	58536634	rs35237265
chr16	58537281	rs2244453
chr16	58537285	rs2243463
chr16	58537405	rs37065
chr16	58539243	rs187401
chr16	58539997	rs246194
chr16	58540042	rs246195
chr16	58540349	rs246196
chr16	58541585	rs11540994
chr16	58543234	rs28307
chr16	58543412	rs201890659
chr16	58543517	rs41260
chr16	58544187	rs37039
chr16	58544279	rs1424071
chr16	58544358	rs37040
chr16	58545254	rs42947
chr16	58545370	rs246258
chr16	58545982	rs37041
chr16	58546309	rs2241570
chr16	58546615	rs246197
chr16	58546626	rs173475
chr16	58549045	rs12596546
chr16	58550071	rs1549607
chr16	58550843	rs139483565
chr16	58550868	rs7199856
chr16	58553260	rs12445577
chr16	58553524	rs11377942
chr16	58553833	rs11866002
chr16	58554820	rs55637287
chr16	58555208	rs1568399
chr16	58557402	rs3743569
chr16	58557460	rs3743570
chr16	58557640	rs35084907
chr16	58557644	rs11341499
chr16	58557804	rs8053455
chr16	58558023	rs141824233
chr16	58558083	rs8047769
chr16	58558374	rs41445346
chr16	58559260	rs4784048
chr16	58559336	rs11076247
chr16	58559618	rs7201946
chr16	58560676	rs60364630
chr16	58561863	rs8050001
chr16	58562197	rs71385174
chr16	58562387	rs4784956
chr16	58562715	rs7198594
chr16	58562849	rs11862156
chr16	58563385	rs1981960
chr16	58563387	rs1981961
chr16	58564362	rs56299884
chr16	58565623	rs8062746
chr16	58566321	rs8044451
chr16	58566371	rs4784957
chr16	58566605	rs9935316
chr16	58567461	rs4471670
chr16	58567492	rs36003722
chr16	58567506	rs4485352
chr16	58568161	rs112412326
chr16	58568642	rs11076249
chr16	58568685	rs11859781
chr16	58568852	rs72790266
chr16	58569272	rs9923491
chr16	58569437	rs7184936
chr16	58569444	rs7186997
chr16	58569560	rs7192054
chr16	58570257	rs2090727
chr16	58570483	rs8056620
chr16	58570518	rs9788913
chr16	58571933	rs12149850
chr16	58572603	rs7206744
chr16	58573067	rs28831453
chr16	58573407	rs4784049
chr16	58574041	rs2176833
chr16	58575808	rs71849877
chr16	58576353	rs9936144
chr16	58576733	rs2139580
chr16	58576846	rs6499962
chr16	58577981	rs17821573
chr16	58578031	rs9921370
chr16	58578615	rs35176616
chr16	58579527	rs9926577
chr16	58580829	rs72790275
chr16	58580973	rs10524420
chr16	58581755	rs9924805
chr16	58581854	rs12102878
chr16	58582261	rs9932944
chr16	58583080	rs17854029
chr16	58584016	rs28667004
chr16	58584029	rs112974366
chr16	58584396	rs35239829
chr16	58586447	rs560300909
chr16	58586464	rs370651918
chr16	58586981	rs950843
chr16	58587091	rs12443835
chr16	58588274	rs7188697
chr16	58588693	rs34716647
chr16	58589374	rs113571835
chr16	58589616	rs11649173
chr16	58590398	rs10153063
chr16	58590827	rs7185766
chr16	58591475	rs72790284
chr16	58591481	rs12925702
chr16	58591657	rs12924944
chr16	58591852	rs8051650
chr16	58593207	rs4784960
chr16	58593483	rs7187299
chr16	58593732	rs12446307
chr16	58594013	rs2139578
chr16	58594541	rs2897253
chr16	58595063	rs2015185
chr16	58595231	rs7189568
chr16	58595441	rs57122392
chr16	58595564	rs7206882
chr16	58596263	rs9935054
chr16	58596510	rs8049393
chr16	58597542	rs930053
chr16	58598506	rs9788798
chr16	58598978	rs55827936
chr16	58599000	rs11862766
chr16	58599977	rs2405860
chr16	58600571	rs12927299
chr16	58600642	rs12925777
chr16	58600847	rs4496133
chr16	58601208	rs13337122
chr16	58601258	rs12232402
chr16	58601329	rs12232436
chr16	58601886	rs10713432
chr16	58602407	rs72790291
chr16	58602967	rs7205071
chr16	58603408	rs4784961
chr16	58603624	rs4784051
chr16	58604845	rs148121702
chr16	58604864	rs13339147
chr16	58605131	rs111600685
chr16	58605229	rs12597246
chr16	58606534	rs1971073
chr16	58606719	rs7196236
chr16	58606931	rs11318549
chr16	58607004	rs7203887
chr16	58607471	rs8061326
chr16	58607641	rs8062272
chr16	58607993	rs12149484
chr16	58608480	rs8045205
chr16	58608667	rs34055357
chr16	58608734	rs12447860
chr16	58609156	rs10220952
chr16	58609380	rs139856873
chr16	58610155	rs4784052
chr16	58611154	rs8043716
chr16	58611166	rs8043726
chr16	58611836	rs10615992
chr16	58612054	rs11364517
chr16	58612100	rs7190613
chr16	58613312	rs368910221
chr16	58616358	rs8056723
chr16	58616453	rs8046643
chr16	58617046	rs9302700
chr16	58617100	rs9302701
chr16	58617987	rs35307478
chr16	58618231	rs9934300
chr16	58618410	rs13337270
chr16	58618568	rs13337332
chr16	58618662	rs34816978
chr16	58618750	rs9927443
chr16	58618984	rs8053005
chr16	58619155	rs8054437
chr16	58619311	rs200460493
chr16	58619314	rs370621704
chr16	58619336	rs9783796
chr16	58619615	rs9302702
chr16	58619894	rs9940386
chr16	58621028	rs34890706
chr16	58621452	rs11860728
chr16	58621961	rs7197786
chr16	58622108	rs12926634
chr16	58622242	rs7198329
chr16	58622367	rs9925537
chr16	58622518	rs154434
chr16	58622794	rs151811
chr16	58622941	rs151812
chr16	58623436	rs181951
chr16	58624210	rs149312
chr16	58625329	rs12598799
chr16	58625403	rs149165
chr16	58625881	rs28397238
chr16	58625904	rs154433
chr16	58626368	rs151814
chr16	58626486	rs151815
chr16	58626589	rs154432
chr16	58626787	rs4784053
chr16	58626788	rs4784962
chr16	58627552	rs154431
chr16	58630161	rs27097
chr16	58630698	rs37037
chr16	58631229	rs151816
chr16	58631485	rs244908
chr16	58632485	rs9941290
chr16	58632808	rs863433
chr16	58632960	rs78143441
chr16	58633117	rs9746428
chr16	58633729	rs244915
chr16	58634662	rs149428
chr16	58634748	rs190289
chr16	58636949	rs112624357
chr16	58638024	rs149166
chr16	58643665	rs154437
chr16	58643907	rs151819
chr16	58644487	rs154438
chr16	58646553	rs154442
chr16	58648147	rs154441
chr16	58648712	rs154440
chr16	58651041	rs151818
chr16	58652696	rs154439
chr16	58653164	rs6499963
chr16	58653839	rs8054698
chr16	58654288	rs17241189
chr16	58654972	rs8058982
chr16	58662906	rs10438566
chr16	58663067	rs34160647
chr16	58664003	rs30823
chr16	58665786	rs30822
chr16	58666448	rs12696
chr16	58670957	rs9806843
chr16	58678134	rs8045177
chr16	58681490	rs7187598
chr16	58681589	rs7205035
chr16	58681844	rs7204148

### Sheet: OCR Overlapping Variants
chr16	58426022	rs4784934
chr16	58426438	rs4784935
chr16	58427461	rs9928581
chr16	58433949	rs4784938
chr16	58433987	rs10719000
chr16	58495711	rs4356470
chr16	58511522	rs42945
chr16	58511881	rs3743566
chr16	58515110	rs3809596
chr16	58515300	rs1646010
chr16	58516028	rs4784046
chr16	58516397	rs77328516
chr16	58526871	rs37055
chr16	58526973	rs37056
chr16	58533334	rs37062
chr16	58533419	rs37063
chr16	58533682	rs12709001
chr16	58533857	rs40188
chr16	58549045	rs12596546
chr16	58553260	rs12445577
chr16	58578615	rs35176616
chr16	58579527	rs9926577
chr16	58597542	rs930053
chr16	58603408	rs4784961
chr16	58603624	rs4784051
chr16	58606534	rs1971073
chr16	58606719	rs7196236
chr16	58611154	rs8043716
chr16	58611166	rs8043726
chr16	58611836	rs10615992
chr16	58612054	rs11364517
chr16	58612100	rs7190613
chr16	58613312	rs368910221
chr16	58630161	rs27097
chr16	58630698	rs37037
chr16	58638024	rs149166
chr16	58648712	rs154440
chr16	58652696	rs154439
chr16	58653164	rs6499963

### Sheet: eVariants in Overlap Variants
chr16	58426022	rs4784934
chr16	58426438	rs4784935
chr16	58427461	rs9928581
chr16	58433949	rs4784938
chr16	58433987	rs10719000
chr16	58495711	rs4356470
chr16	58511522	rs42945
chr16	58515300	rs1646010
chr16	58516028	rs4784046
chr16	58516397	rs77328516
chr16	58526871	rs37055
chr16	58526973	rs37056
chr16	58533334	rs37062
chr16	58533419	rs37063
chr16	58533857	rs40188
chr16	58549045	rs12596546
chr16	58553260	rs12445577
chr16	58579527	rs9926577
chr16	58597542	rs930053
chr16	58603624	rs4784051
chr16	58606534	rs1971073
chr16	58606719	rs7196236
chr16	58611154	rs8043716
chr16	58611166	rs8043726
chr16	58612054	rs11364517
chr16	58612100	rs7190613
chr16	58630161	rs27097
chr16	58630698	rs37037
chr16	58648712	rs154440
chr16	58652696	rs154439
