## Supplemental Dataset S3 for "Identification of candidate causal *cis*-regulatory variants underlying electrocardiographic QT interval GWAS loci"

### Sheet: GWS Variants
chr7	150799440	rs7781606
chr7	150820592	rs10231216
chr7	150821305	rs10278673
chr7	150824008	rs7787744
chr7	150824782	rs4725951
chr7	150825012	rs17197782
chr7	150825477	rs13437864
chr7	150825973	rs10952288
chr7	150826456	rs10452848
chr7	150827593	rs10952289
chr7	150828322	rs6980179
chr7	150828495	rs12703102
chr7	150828791	rs4725367
chr7	150830919	rs6963419
chr7	150831259	rs4725368
chr7	150831349	rs4725953
chr7	150831738	rs9648658
chr7	150832260	rs12540770
chr7	150832275	rs12540772
chr7	150832518	rs10282083
chr7	150833044	rs12703103
chr7	150833074	rs10085672
chr7	150833396	rs6978826
chr7	150833785	rs6464111
chr7	150834489	rs6946548
chr7	150835142	rs6951070
chr7	150836564	rs10952290
chr7	150836677	rs10952291
chr7	150836988	rs10236614
chr7	150837099	rs10236835
chr7	150837284	rs4725957
chr7	150840903	rs17173642
chr7	150842165	rs6464114
chr7	150843301	rs7798657
chr7	150845427	rs6977081
chr7	150845558	rs6977381
chr7	150846363	rs1476867
chr7	150846879	rs887587
chr7	150847046	rs10240738
chr7	150857799	rs2071514
chr7	150858459	rs2301257
chr7	150858827	rs10893
chr7	150860534	rs12179
chr7	150860577	rs1049793
chr7	150861278	rs12539
chr7	150861311	rs2071517
chr7	150861523	rs4725970
chr7	150863234	rs11978239
chr7	150866987	rs10236489
chr7	150867273	rs10250599
chr7	150867330	rs10250704
chr7	150868361	rs12374688
chr7	150872456	rs4725379
chr7	150888092	rs10234744
chr7	150889342	rs12538514
chr7	150889609	rs12530900
chr7	150889680	rs12530905
chr7	150891775	rs10234348
chr7	150893917	rs11765351
chr7	150896330	rs12533255
chr7	150897570	rs12703105
chr7	150902117	rs10216051
chr7	150903757	rs9640171
chr7	150909200	rs2968858
chr7	150913012	rs11762978
chr7	150917770	rs7782274
chr7	150917846	rs2968856
chr7	150923613	rs6972137
chr7	150925074	rs2968864
chr7	150926049	rs2968863
chr7	150937360	rs758887
chr7	150940006	rs13228494
chr7	150940746	rs2968854
chr7	150940775	rs4725982
chr7	150941396	rs2907948
chr7	150943197	rs1547958
chr7	150950881	rs2072413
chr7	150951701	rs1805121
chr7	150952443	rs1805120
chr7	150960121	rs6947240
chr7	150970122	rs3807375
chr7	150970982	rs10236214
chr7	150971426	rs4725984
chr7	150972779	rs3778873
chr7	150972888	rs3778872
chr7	150976226	rs3807370
chr7	150980992	rs2373885
chr7	150983418	rs4496877
chr7	150983889	rs2373962
chr7	150984826	rs6951150
chr7	150986256	rs10277237
chr7	150986541	rs12703107
chr7	150992309	rs1800783
chr7	150992855	rs1800779

### Sheet: GWS+LD Variants
chr7	150799440	rs7781606
chr7	150820592	rs10231216
chr7	150821305	rs10278673
chr7	150824008	rs7787744
chr7	150824044	rs35092045
chr7	150824227	rs4725950
chr7	150824725	rs62490441
chr7	150824782	rs4725951
chr7	150824976	rs62490442
chr7	150825012	rs17197782
chr7	150825477	rs13437864
chr7	150825973	rs10952288
chr7	150826456	rs10452848
chr7	150827593	rs10952289
chr7	150828322	rs6980179
chr7	150828495	rs12703102
chr7	150828791	rs4725367
chr7	150829232	rs59575516
chr7	150830919	rs6963419
chr7	150831150	rs4725952
chr7	150831259	rs4725368
chr7	150831349	rs4725953
chr7	150831397	rs4725954
chr7	150831424	rs12375203
chr7	150831445	rs4725369
chr7	150831519	rs4725370
chr7	150831599	rs9648706
chr7	150831738	rs9648658
chr7	150831782	rs9648659
chr7	150831838	rs9648660
chr7	150832260	rs12540770
chr7	150832275	rs12540772
chr7	150832518	rs10282083
chr7	150832734	rs10282142
chr7	150832748	rs10282362
chr7	150832789	rs35794465
chr7	150833044	rs12703103
chr7	150833074	rs10085672
chr7	150833339	rs6978544
chr7	150833396	rs6978826
chr7	150833654	rs6464109
chr7	150833679	rs62492366
chr7	150833726	rs6464110
chr7	150833785	rs6464111
chr7	150833908	rs6464112
chr7	150833960	rs11315746
chr7	150834080	rs6464113
chr7	150834354	rs6946098
chr7	150834489	rs6946548
chr7	150835017	rs6946967
chr7	150835142	rs6951070
chr7	150835171	rs6971206
chr7	150835518	rs6951761
chr7	150835615	rs58969100
chr7	150835652	rs6951919
chr7	150835759	rs6952268
chr7	150835761	rs35613114
chr7	150835766	rs12537755
chr7	150836236	rs4725371
chr7	150836564	rs10952290
chr7	150836677	rs10952291
chr7	150836771	rs10240041
chr7	150836988	rs10236614
chr7	150837099	rs10236835
chr7	150837154	rs58952805
chr7	150837192	rs10280166
chr7	150837284	rs4725957
chr7	150840539	rs4725961
chr7	150840560	rs4725962
chr7	150840692	rs35976727
chr7	150840765	rs34693448
chr7	150840903	rs17173642
chr7	150842165	rs6464114
chr7	150843108	rs7794796
chr7	150843301	rs7798657
chr7	150844993	rs2888675
chr7	150845427	rs6977081
chr7	150845558	rs6977381
chr7	150845623	rs6977416
chr7	150846046	rs877120
chr7	150846363	rs1476867
chr7	150846879	rs887587
chr7	150847046	rs10240738
chr7	150857799	rs2071514
chr7	150858459	rs2301257
chr7	150858722	rs45455308
chr7	150858827	rs10893
chr7	150859715	rs55671932
chr7	150859904	rs10952294
chr7	150860038	rs4725968
chr7	150860044	rs113986050
chr7	150860302	rs45615934
chr7	150860383	rs2071515
chr7	150860534	rs12179
chr7	150860577	rs1049793
chr7	150860660	rs3735076
chr7	150861278	rs12539
chr7	150861311	rs2071517
chr7	150861437	rs4725374
chr7	150861523	rs4725970
chr7	150861760	rs34459590
chr7	150862311	rs45480092
chr7	150863095	rs11971392
chr7	150863234	rs11978239
chr7	150863288	rs11971459
chr7	150864155	rs73165552
chr7	150864249	rs73165554
chr7	150866199	rs4725972
chr7	150866220	rs4725378
chr7	150866541	rs35573300
chr7	150866599	rs56142806
chr7	150866645	rs112748368
chr7	150866987	rs10236489
chr7	150867273	rs10250599
chr7	150867330	rs10250704
chr7	150868361	rs12374688
chr7	150868636	rs78060742
chr7	150872237	rs66918856
chr7	150872456	rs4725379
chr7	150874075	rs4725380
chr7	150874960	rs36090824
chr7	150875687	rs7784377
chr7	150876148	rs4725974
chr7	150876182	rs6464118
chr7	150878622	rs732415
chr7	150878765	rs74387792
chr7	150878852	rs55649572
chr7	150879422	rs4725381
chr7	150879779	rs10250036
chr7	150883753	rs28860570
chr7	150884734	rs9918559
chr7	150884789	rs12155241
chr7	150885006	rs9918698
chr7	150885129	rs9918699
chr7	150886081	rs4725976
chr7	150886092	rs2373882
chr7	150886149	rs2888690
chr7	150887019	rs11523694
chr7	150887463	rs55663106
chr7	150887509	rs10260730
chr7	150887716	rs57071893
chr7	150887822	rs10261305
chr7	150888092	rs10234744
chr7	150888143	rs10264571
chr7	150888145	rs10234860
chr7	150888517	rs62492394
chr7	150888752	rs76043545
chr7	150888792	rs12674178
chr7	150889342	rs12538514
chr7	150889435	rs12530854
chr7	150889609	rs12530900
chr7	150889680	rs12530905
chr7	150890098	rs62492395
chr7	150890227	rs73165597
chr7	150890233	rs67733113
chr7	150890511	rs12673124
chr7	150890527	rs12673154
chr7	150890717	rs12668934
chr7	150891119	rs4725382
chr7	150891775	rs10234348
chr7	150892082	rs75347878
chr7	150893683	rs75997781
chr7	150893917	rs11765351
chr7	150894940	rs73468699
chr7	150896330	rs12533255
chr7	150896926	rs77051565
chr7	150897570	rs12703105
chr7	150897578	rs885684
chr7	150902117	rs10216051
chr7	150903757	rs9640171
chr7	150905601	rs78225463
chr7	150907318	rs60234513
chr7	150907359	rs59577667
chr7	150909200	rs2968858
chr7	150913012	rs11762978
chr7	150917770	rs7782274
chr7	150917846	rs2968856
chr7	150921421	rs113843864
chr7	150923613	rs6972137
chr7	150925074	rs2968864
chr7	150926049	rs2968863
chr7	150937360	rs758887
chr7	150940006	rs13228494
chr7	150940746	rs2968854
chr7	150940775	rs4725982
chr7	150941396	rs2907948
chr7	150943197	rs1547958
chr7	150947306	rs3815459
chr7	150948446	rs1805123
chr7	150950881	rs2072413
chr7	150950882	rs2072412
chr7	150951701	rs1805121
chr7	150952178	rs35117381
chr7	150952305	rs112283042
chr7	150952443	rs1805120
chr7	150952515	rs740952
chr7	150953704	rs2269000
chr7	150954728	rs2269001
chr7	150960007	rs56282717
chr7	150960121	rs6947240
chr7	150960720	rs34657537
chr7	150960802	rs3823587
chr7	150961111	rs3807376
chr7	150961308	rs36121618
chr7	150961590	rs35760656
chr7	150961963	rs3778874
chr7	150970122	rs3807375
chr7	150970982	rs10236214
chr7	150971426	rs4725984
chr7	150972779	rs3778873
chr7	150972888	rs3778872
chr7	150976226	rs3807370
chr7	150978780	rs11771808
chr7	150980992	rs2373885
chr7	150981955	rs6953274
chr7	150982467	rs10260501
chr7	150983418	rs4496877
chr7	150983739	rs10265237
chr7	150983889	rs2373962
chr7	150984658	rs61015144
chr7	150984826	rs6951150
chr7	150985995	rs10247107
chr7	150986012	rs58272941
chr7	150986256	rs10277237
chr7	150986541	rs12703107
chr7	150987196	rs6946340
chr7	150987258	rs6946091
chr7	150987460	rs6946415
chr7	150987742	rs10952296
chr7	150988711	rs5888424
chr7	150992309	rs1800783
chr7	150992855	rs1800779
chr7	150992991	rs2070744

### Sheet: OCR Overlapping Variants
chr7	150820592	rs10231216
chr7	150821305	rs10278673
chr7	150824008	rs7787744
chr7	150824044	rs35092045
chr7	150824227	rs4725950
chr7	150824725	rs62490441
chr7	150824782	rs4725951
chr7	150824976	rs62490442
chr7	150825012	rs17197782
chr7	150825477	rs13437864
chr7	150825973	rs10952288
chr7	150826456	rs10452848
chr7	150833044	rs12703103
chr7	150833074	rs10085672
chr7	150833339	rs6978544
chr7	150835652	rs6951919
chr7	150835759	rs6952268
chr7	150835761	rs35613114
chr7	150835766	rs12537755
chr7	150836236	rs4725371
chr7	150836564	rs10952290
chr7	150836677	rs10952291
chr7	150836771	rs10240041
chr7	150840539	rs4725961
chr7	150840560	rs4725962
chr7	150845427	rs6977081
chr7	150845558	rs6977381
chr7	150845623	rs6977416
chr7	150846046	rs877120
chr7	150846363	rs1476867
chr7	150857799	rs2071514
chr7	150860383	rs2071515
chr7	150860534	rs12179
chr7	150860577	rs1049793
chr7	150860660	rs3735076
chr7	150861278	rs12539
chr7	150861311	rs2071517
chr7	150868636	rs78060742
chr7	150891775	rs10234348
chr7	150892082	rs75347878
chr7	150902117	rs10216051
chr7	150903757	rs9640171
chr7	150909200	rs2968858
chr7	150921421	rs113843864
chr7	150954728	rs2269001
chr7	150961111	rs3807376
chr7	150961308	rs36121618
chr7	150971426	rs4725984
chr7	150983889	rs2373962
chr7	150985995	rs10247107
chr7	150986012	rs58272941
chr7	150986256	rs10277237
chr7	150986541	rs12703107
chr7	150988711	rs5888424
chr7	150992855	rs1800779
chr7	150992991	rs2070744

### Sheet: eVariants in Overlap Variants
chr7	150820592	rs10231216
chr7	150821305	rs10278673
chr7	150824008	rs7787744
chr7	150824044	rs35092045
chr7	150824227	rs4725950
chr7	150824725	rs62490441
chr7	150824782	rs4725951
chr7	150824976	rs62490442
chr7	150825012	rs17197782
chr7	150825477	rs13437864
chr7	150825973	rs10952288
chr7	150826456	rs10452848
chr7	150833044	rs12703103
chr7	150833074	rs10085672
chr7	150833339	rs6978544
chr7	150835652	rs6951919
chr7	150835759	rs6952268
chr7	150835761	rs35613114
chr7	150835766	rs12537755
chr7	150836236	rs4725371
chr7	150836564	rs10952290
chr7	150836677	rs10952291
chr7	150836771	rs10240041
chr7	150840539	rs4725961
chr7	150840560	rs4725962
chr7	150845427	rs6977081
chr7	150845558	rs6977381
chr7	150845623	rs6977416
chr7	150846046	rs877120
chr7	150846363	rs1476867
chr7	150857799	rs2071514
chr7	150860383	rs2071515
chr7	150860534	rs12179
chr7	150860577	rs1049793
chr7	150860660	rs3735076
chr7	150861278	rs12539
chr7	150868636	rs78060742
chr7	150891775	rs10234348
chr7	150892082	rs75347878
chr7	150902117	rs10216051
chr7	150903757	rs9640171
chr7	150921421	rs113843864
chr7	150971426	rs4725984
chr7	150983889	rs2373962
chr7	150988711	rs5888424
chr7	150992855	rs1800779
chr7	150992991	rs2070744
