## Supplemental Dataset S4 for "Identification of candidate causal *cis*-regulatory variants underlying electrocardiographic QT interval GWAS loci"

### Sheet: GWS Variants
chr17	70205915	rs1473905
chr17	70207405	rs236586
chr17	70211687	rs236595
chr17	70216501	rs236523
chr17	70264517	rs4968804
chr17	70268404	rs4968887
chr17	70271592	rs12453584
chr17	70272595	rs236504
chr17	70286025	rs8068647
chr17	70290127	rs4968890
chr17	70293941	rs11077488
chr17	70319507	rs17715938
chr17	70320318	rs16975551
chr17	70320537	rs11653587
chr17	70324915	rs312745
chr17	70329727	rs10775360
chr17	70333843	rs312677
chr17	70336757	rs312685
chr17	70341823	rs10512574
chr17	70343880	rs312747
chr17	70347398	rs312750
chr17	70351774	rs312759
chr17	70355117	rs3915641
chr17	70384516	rs16975694
chr17	70394235	rs17777860
chr17	70398396	rs4793508
chr17	70404021	rs17778087
chr17	70408188	rs8066780
chr17	70410102	rs17716027
chr17	70414099	rs9891615
chr17	70415248	rs17716096
chr17	70415304	rs1468572
chr17	70418854	rs10491171
chr17	70419394	rs17778406
chr17	70420411	rs11077494
chr17	70423246	rs9890689
chr17	70425662	rs1396517
chr17	70426918	rs16975768
chr17	70427329	rs17778568
chr17	70432717	rs9898685
chr17	70434852	rs1396515
chr17	70434885	rs1396514
chr17	70435981	rs9897538
chr17	70438059	rs6501392
chr17	70443519	rs2159437
chr17	70445797	rs1120297
chr17	70446360	rs17778854
chr17	70450720	rs11654387
chr17	70451045	rs10491172
chr17	70452588	rs9912702
chr17	70455366	rs11658767
chr17	70457204	rs8066985
chr17	70468676	rs717118
chr17	70470988	rs4640232
chr17	70474131	rs4436818
chr17	70474194	rs4603601
chr17	70474932	rs1605750
chr17	70476498	rs981106
chr17	70477663	rs9913332
chr17	70477792	rs9899840
chr17	70478280	rs8070093
chr17	70478475	rs12103465
chr17	70479004	rs1605749
chr17	70480288	rs1588278
chr17	70489547	rs9302917
chr17	70496777	rs8072275
chr17	70498851	rs17779747
chr17	70499779	rs9899335
chr17	70503812	rs10445228
chr17	70509018	rs1860452
chr17	70510541	rs7218368
chr17	70513727	rs4793394
chr17	70513807	rs4793395
chr17	70515004	rs9894256
chr17	70517588	rs12150602
chr17	70517681	rs12103678
chr17	70519411	rs17780076
chr17	70520112	rs17780119
chr17	70520252	rs17780131
chr17	70524248	rs4793397
chr17	70544546	rs17780198
chr17	70561062	rs1991680
chr17	70564648	rs17763769
chr17	70617624	rs11871352

### Sheet: GWS+LD Variants
chr17	70205915	rs1473905
chr17	70207264	rs74905976
chr17	70207405	rs236586
chr17	70210315	rs35374486
chr17	70210447	rs236591
chr17	70210907	rs236592
chr17	70211071	rs62069107
chr17	70211687	rs236595
chr17	70212273	rs62069108
chr17	70212549	rs62069109
chr17	70212787	rs236521
chr17	70216501	rs236523
chr17	70262888	rs11652635
chr17	70264517	rs4968804
chr17	70265048	rs11335559
chr17	70268404	rs4968887
chr17	70269300	rs11655671
chr17	70270617	rs201394936
chr17	70271355	rs12453707
chr17	70271592	rs12453584
chr17	70272595	rs236504
chr17	70275055	rs4583288
chr17	70285430	rs72631344
chr17	70286025	rs8068647
chr17	70290127	rs4968890
chr17	70291442	rs139807686
chr17	70293378	rs142101071
chr17	70293941	rs11077488
chr17	70294410	rs4968891
chr17	70297134	rs35110050
chr17	70306475	rs72631347
chr17	70318004	rs925650
chr17	70318150	rs5821770
chr17	70318810	rs11077490
chr17	70319507	rs17715938
chr17	70320318	rs16975551
chr17	70320537	rs11653587
chr17	70321807	rs10689325
chr17	70322345	rs312742
chr17	70322959	rs312744
chr17	70323259	rs4459603
chr17	70324204	rs72631348
chr17	70324915	rs312745
chr17	70325599	rs2671311
chr17	70325989	rs312686
chr17	70326628	rs312687
chr17	70326687	rs17778418
chr17	70329473	rs4968893
chr17	70329603	rs10852724
chr17	70329727	rs10775360
chr17	70330418	rs35819297
chr17	70332631	rs312676
chr17	70333843	rs312677
chr17	70334939	rs312679
chr17	70335264	rs312680
chr17	70335979	rs72631349
chr17	70336757	rs312685
chr17	70339369	rs56130836
chr17	70339639	rs72631350
chr17	70341148	rs430334
chr17	70341823	rs10512574
chr17	70343880	rs312747
chr17	70347398	rs312750
chr17	70350191	rs312752
chr17	70351197	rs3844438
chr17	70351312	rs312756
chr17	70351774	rs312759
chr17	70351784	rs117896660
chr17	70351785	rs117426558
chr17	70351786	rs114457925
chr17	70351788	rs112478813
chr17	70353061	rs12452596
chr17	70355117	rs3915641
chr17	70356947	rs16975652
chr17	70357126	rs312774
chr17	70357167	rs16975656
chr17	70358575	rs118013304
chr17	70360574	rs3930668
chr17	70362430	rs3848450
chr17	70364220	rs12453350
chr17	70364885	rs17777410
chr17	70368790	rs4108133
chr17	70370346	rs62070139
chr17	70384516	rs16975694
chr17	70387229	rs72631352
chr17	70394235	rs17777860
chr17	70394874	rs16975718
chr17	70395426	rs8081289
chr17	70398396	rs4793508
chr17	70404021	rs17778087
chr17	70407778	rs78601984
chr17	70408188	rs8066780
chr17	70410102	rs17716027
chr17	70414099	rs9891615
chr17	70415248	rs17716096
chr17	70415304	rs1468572
chr17	70418854	rs10491171
chr17	70419394	rs17778406
chr17	70420411	rs11077494
chr17	70423246	rs9890689
chr17	70424457	rs1396513
chr17	70425662	rs1396517
chr17	70426132	rs9916380
chr17	70426918	rs16975768
chr17	70427045	rs201535350
chr17	70427329	rs17778568
chr17	70428151	rs766752
chr17	70431203	rs58161729
chr17	70432717	rs9898685
chr17	70434852	rs1396515
chr17	70434885	rs1396514
chr17	70435981	rs9897538
chr17	70438059	rs6501392
chr17	70438513	rs368893424
chr17	70438514	rs75768363
chr17	70443519	rs2159437
chr17	70445797	rs1120297
chr17	70446360	rs17778854
chr17	70450720	rs11654387
chr17	70451045	rs10491172
chr17	70451425	rs9890686
chr17	70452528	rs76647912
chr17	70452588	rs9912702
chr17	70455366	rs11658767
chr17	70456607	rs2024186
chr17	70457186	rs12941598
chr17	70457204	rs8066985
chr17	70457355	rs71375785
chr17	70457643	rs34967867
chr17	70458259	rs9904355
chr17	70458679	rs9904480
chr17	70459058	rs112767766
chr17	70468521	rs10221267
chr17	70468676	rs717118
chr17	70470988	rs4640232
chr17	70473985	rs34073013
chr17	70474022	rs4519367
chr17	70474131	rs4436818
chr17	70474194	rs4603601
chr17	70474932	rs1605750
chr17	70475050	rs11436997
chr17	70476498	rs981106
chr17	70477663	rs9913332
chr17	70477792	rs9899840
chr17	70478280	rs8070093
chr17	70478475	rs12103465
chr17	70478692	rs12103757
chr17	70479004	rs1605749
chr17	70479531	rs72042924
chr17	70480288	rs1588278
chr17	70482325	rs1911970
chr17	70482926	rs4793370
chr17	70487803	rs7213968
chr17	70489098	rs72868942
chr17	70489547	rs9302917
chr17	70491267	rs72868944
chr17	70493615	rs72868945
chr17	70496580	rs9896031
chr17	70496777	rs8072275
chr17	70497331	rs11352658
chr17	70498851	rs17779747
chr17	70499779	rs9899335
chr17	70503540	rs71149851
chr17	70503812	rs10445228
chr17	70508781	rs7211586
chr17	70509018	rs1860452
chr17	70509784	rs8073911
chr17	70510541	rs7218368
chr17	70510884	rs5821781
chr17	70512274	rs113784745
chr17	70513727	rs4793394
chr17	70513807	rs4793395
chr17	70515004	rs9894256
chr17	70517588	rs12150602
chr17	70517681	rs12103678
chr17	70519411	rs17780076
chr17	70520112	rs17780119
chr17	70520215	rs72868949
chr17	70520252	rs17780131
chr17	70520285	rs73998853
chr17	70524248	rs4793397
chr17	70525720	rs7219669
chr17	70538245	rs78014203
chr17	70540564	rs11868103
chr17	70544546	rs17780198
chr17	70550523	rs376190632
chr17	70550741	rs370293363
chr17	70550783	rs140229087
chr17	70551531	rs35813361
chr17	70554437	rs72855940
chr17	70561062	rs1991680
chr17	70564648	rs17763769
chr17	70568280	rs143379259
chr17	70576079	rs72855754
chr17	70589905	rs146789811
chr17	70593660	rs2035582
chr17	70601679	rs151082794
chr17	70612256	rs41408048
chr17	70613091	rs41459950
chr17	70617624	rs11871352

### Sheet: OCR Overlapping Variants
chr17	70207264	rs74905976
chr17	70207405	rs236586
chr17	70321807	rs10689325
chr17	70341823	rs10512574
chr17	70426918	rs16975768
chr17	70427045	rs201535350
chr17	70434852	rs1396515
chr17	70434885	rs1396514
chr17	70476498	rs981106
chr17	70479004	rs1605749
