## Supplemental Dataset S5 for "Identification of candidate causal *cis*-regulatory variants underlying electrocardiographic QT interval GWAS loci"

### Sheet: GWS Variants
chr11	2310807	rs808963
chr11	2371007	rs800134
chr11	2374517	rs800137
chr11	2378428	rs2521252
chr11	2405754	rs2301696
chr11	2408503	rs800345
chr11	2451901	rs800336
chr11	2452750	rs739677
chr11	2453920	rs1811815
chr11	2457289	rs12271931
chr11	2457965	rs11022922
chr11	2459471	rs7951832
chr11	2459910	rs16928285
chr11	2460862	rs3864884
chr11	2463573	rs2074238
chr11	2463862	rs2074239
chr11	2464256	rs7939542
chr11	2464890	rs16928297
chr11	2465320	rs7122937
chr11	2468112	rs12296050
chr11	2471386	rs11604259
chr11	2474827	rs5028646
chr11	2475871	rs2015013
chr11	2476271	rs718579
chr11	2477029	rs11523905
chr11	2477588	rs12576156
chr11	2481089	rs12576239
chr11	2505668	rs179407
chr11	2506076	rs179409
chr11	2507094	rs3819506

### Sheet: GWS+LD Variants
chr11	2307134	rs2237859
chr11	2307718	rs756925
chr11	2308765	rs11554947
chr11	2308847	rs2234297
chr11	2309333	rs2521275
chr11	2310214	rs2521281
chr11	2310807	rs808963
chr11	2371007	rs800134
chr11	2371207	rs800135
chr11	2372222	rs1088977
chr11	2372900	rs1088978
chr11	2373981	rs800136
chr11	2374517	rs800137
chr11	2375061	rs800138
chr11	2375765	rs708155
chr11	2378428	rs2521252
chr11	2379108	rs2651796
chr11	2379915	rs2521258
chr11	2380435	rs2651842
chr11	2380574	rs2245131
chr11	2381517	rs2019938
chr11	2383372	rs810225
chr11	2384566	rs58356457
chr11	2388869	rs708564
chr11	2389671	rs2522012
chr11	2389672	rs2522013
chr11	2389711	rs800335
chr11	2393472	rs800349
chr11	2405754	rs2301696
chr11	2408387	rs800343
chr11	2408503	rs800345
chr11	2451901	rs800336
chr11	2452750	rs739677
chr11	2453920	rs1811815
chr11	2457202	rs56403874
chr11	2457289	rs12271931
chr11	2457637	rs73417589
chr11	2457965	rs11022922
chr11	2459234	rs7948689
chr11	2459243	rs7948693
chr11	2459471	rs7951832
chr11	2459615	rs12574110
chr11	2459616	rs12574804
chr11	2459910	rs16928285
chr11	2460862	rs3864884
chr11	2463573	rs2074238
chr11	2463862	rs2074239
chr11	2464256	rs7939542
chr11	2464804	rs76503999
chr11	2464890	rs16928297
chr11	2465320	rs7122937
chr11	2467643	rs12280952
chr11	2468112	rs12296050
chr11	2469683	rs142349298
chr11	2470031	rs58558735
chr11	2470374	rs11821100
chr11	2471386	rs11604259
chr11	2471695	rs28649383
chr11	2472787	rs11604980
chr11	2474827	rs5028646
chr11	2475871	rs2015013
chr11	2476271	rs718579
chr11	2476903	rs10832126
chr11	2477029	rs11523905
chr11	2477588	rs12576156
chr11	2479929	rs34847331
chr11	2480023	rs36047616
chr11	2480144	rs150893539
chr11	2480423	rs10832131
chr11	2480822	rs5789257
chr11	2481089	rs12576239
chr11	2481096	rs11022996
chr11	2481352	rs11022998
chr11	2485274	rs73419519
chr11	2485375	rs113255961
chr11	2487043	rs7947797
chr11	2487817	rs75421421
chr11	2488408	rs35955303
chr11	2488428	rs7125401
chr11	2488822	rs7937273
chr11	2489542	rs146607573
chr11	2489646	rs2079043
chr11	2489819	rs2412093
chr11	2491095	rs7928116
chr11	2492200	rs179392
chr11	2492219	rs179393
chr11	2492274	rs179394
chr11	2493552	rs179395
chr11	2494492	rs179396
chr11	2494572	rs2741959
chr11	2494575	rs2741960
chr11	2497457	rs179401
chr11	2499525	rs972694
chr11	2501339	rs56196114
chr11	2504165	rs179405
chr11	2505668	rs179407
chr11	2506076	rs179409
chr11	2507094	rs3819506

### Sheet: OCR Overlapping Variants
chr11	2375061	rs800138
chr11	2375765	rs708155
chr11	2379108	rs2651796
chr11	2383372	rs810225
chr11	2389671	rs2522012
chr11	2389672	rs2522013
chr11	2452750	rs739677
chr11	2459471	rs7951832
chr11	2459615	rs12574110
chr11	2459616	rs12574804
chr11	2463573	rs2074238
chr11	2463862	rs2074239
chr11	2467643	rs12280952
chr11	2474827	rs5028646
chr11	2477588	rs12576156
chr11	2480822	rs5789257
chr11	2481089	rs12576239
chr11	2481096	rs11022996
chr11	2481352	rs11022998

### Sheet: eVariants in Overlap Variants
chr11	2375061	rs800138
chr11	2375765	rs708155
chr11	2379108	rs2651796
chr11	2383372	rs810225
chr11	2389671	rs2522012
chr11	2389672	rs2522013
