## Supplemental Dataset S6 for "Identification of candidate causal *cis*-regulatory variants underlying electrocardiographic QT interval GWAS loci"

### Sheet: GWS Variants
chr17	34814136	rs234822
chr17	34815253	rs53782
chr17	34826300	rs234824
chr17	34843464	rs234828
chr17	34849075	rs170923
chr17	34855802	rs234832
chr17	34858761	rs234833
chr17	34859906	rs234834
chr17	34874599	rs234810
chr17	34874847	rs234811
chr17	34875731	rs234812
chr17	34877727	rs234814
chr17	34885847	rs234819
chr17	34927837	rs2062101
chr17	34942629	rs2230553
chr17	34943475	rs16970468
chr17	34945488	rs12453786
chr17	34956661	rs12150439
chr17	34960632	rs1482103
chr17	34961344	rs9635769
chr17	34962918	rs8249
chr17	34986710	rs3135967
chr17	34995303	rs3135998
chr17	34997363	rs2074518
chr17	35003131	rs4796030
chr17	35004556	rs1052536
chr17	35005158	rs1003918
chr17	35005610	rs12948362
chr17	35009895	rs3744358
chr17	35014815	rs2074519
chr17	35024898	rs10853174
chr17	35026313	rs3926358
chr17	35055782	rs2339122
chr17	35056011	rs1634800
chr17	35081101	rs797993
chr17	35087739	rs797989
chr17	35105735	rs3785754
chr17	35113147	rs8075760

### Sheet: GWS+LD Variants
chr17	34812556	rs234821
chr17	34814136	rs234822
chr17	34815253	rs53782
chr17	34825116	rs234823
chr17	34826300	rs234824
chr17	34843464	rs234828
chr17	34848425	rs234829
chr17	34849075	rs170923
chr17	34851142	rs234830
chr17	34855802	rs234832
chr17	34858761	rs234833
chr17	34859906	rs234834
chr17	34872921	rs76631056
chr17	34874599	rs234810
chr17	34874847	rs234811
chr17	34875731	rs234812
chr17	34877727	rs234814
chr17	34885847	rs234819
chr17	34895212	rs3079171
chr17	34904820	rs72823633
chr17	34911481	rs62064815
chr17	34917827	rs62064817
chr17	34926385	rs12935980
chr17	34927837	rs2062101
chr17	34928552	rs7223500
chr17	34933919	rs8073366
chr17	34935838	rs72823644
chr17	34938321	rs12950956
chr17	34942629	rs2230553
chr17	34943475	rs16970468
chr17	34945488	rs12453786
chr17	34949513	rs7217080
chr17	34953341	rs8077688
chr17	34956661	rs12150439
chr17	34960632	rs1482103
chr17	34961344	rs9635769
chr17	34962918	rs8249
chr17	34965925	rs4795052
chr17	34966952	rs62064824
chr17	34980567	rs12945428
chr17	34986710	rs3135967
chr17	34995303	rs3135998
chr17	34997363	rs2074518
chr17	35003131	rs4796030
chr17	35004556	rs1052536
chr17	35005158	rs1003918
chr17	35005610	rs12948362
chr17	35009895	rs3744358
chr17	35014815	rs2074519
chr17	35024898	rs10853174
chr17	35026313	rs3926358
chr17	35029538	rs34986105
chr17	35029888	rs11650512
chr17	35033355	rs1634802
chr17	35040375	rs199990932
chr17	35041037	rs1680530
chr17	35055186	rs810042
chr17	35055681	rs2339124
chr17	35055715	rs2339123
chr17	35055782	rs2339122
chr17	35056011	rs1634800
chr17	35059112	rs813881
chr17	35072726	rs1088450
chr17	35078243	rs1680529
chr17	35081101	rs797993
chr17	35084409	rs797992
chr17	35084665	rs797991
chr17	35085720	rs797990
chr17	35087739	rs797989
chr17	35089324	rs144380670
chr17	35102643	rs533728225
chr17	35103881	rs2375911
chr17	35105735	rs3785754
chr17	35113147	rs8075760
chr17	35113309	rs8075740

### Sheet: OCR Overlapping Variants
chr17	34826300	rs234824
chr17	34849075	rs170923
chr17	34874599	rs234810
chr17	34874847	rs234811
chr17	34917827	rs62064817
chr17	34961344	rs9635769
chr17	34980567	rs12945428
chr17	34997363	rs2074518
chr17	35003131	rs4796030
chr17	35089324	rs144380670

### Sheet: eVariants in Overlap Variants
chr17	34826300	rs234824
chr17	34849075	rs170923
chr17	34874599	rs234810
chr17	34874847	rs234811
chr17	34917827	rs62064817
chr17	34961344	rs9635769
chr17	34980567	rs12945428
chr17	34997363	rs2074518
chr17	35003131	rs4796030
