## Supplemental Dataset S7 for "Identification of candidate causal *cis*-regulatory variants underlying electrocardiographic QT interval GWAS loci"

### Sheet: GWS Variants
chr16	11573349	rs7188014
chr16	11573421	rs7188046
chr16	11574687	rs6498224
chr16	11576902	rs12930096
chr16	11579609	rs8050461
chr16	11579632	rs12927050
chr16	11582690	rs7189692
chr16	11584001	rs12444633
chr16	11585611	rs12929430
chr16	11595035	rs7198919
chr16	11597897	rs8049607
chr16	11599680	rs735951
chr16	11605864	rs12933316
chr16	11607272	rs753987
chr16	11610795	rs11641184
chr16	11610960	rs11641991
chr16	11613715	rs4781128
chr16	11614990	rs12444013
chr16	11626210	rs12446552
chr16	11630499	rs872712
chr16	11633696	rs9646268
chr16	11640786	rs12444261
chr16	11642979	rs8063949
chr16	11644181	rs4510029
chr16	11655918	rs7195296
chr16	11657159	rs12446730

### Sheet: GWS+LD Variants
chr16	11572946	rs34208466
chr16	11573349	rs7188014
chr16	11573421	rs7188046
chr16	11574161	rs11639778
chr16	11574177	rs11644991
chr16	11574312	rs11639824
chr16	11574366	rs11645071
chr16	11574420	rs11645082
chr16	11574598	rs12708730
chr16	11574687	rs6498224
chr16	11574888	rs111480804
chr16	11576902	rs12930096
chr16	11577230	rs9929603
chr16	11578669	rs28439748
chr16	11578809	rs12444280
chr16	11578945	rs12447658
chr16	11578960	rs12447508
chr16	11579202	rs12447714
chr16	11579206	rs12447546
chr16	11579545	rs8052255
chr16	11579553	rs8052262
chr16	11579609	rs8050461
chr16	11579632	rs12927050
chr16	11579691	rs8050641
chr16	11579728	rs12927097
chr16	11579807	rs8052020
chr16	11579915	rs8052803
chr16	11580444	rs8056062
chr16	11580551	rs36020240
chr16	11580636	rs12445902
chr16	11580637	rs12448494
chr16	11580669	rs12446514
chr16	11580797	rs35154651
chr16	11580902	rs12446567
chr16	11581218	rs35901585
chr16	11581319	rs72779183
chr16	11581666	rs12443744
chr16	11582690	rs7189692
chr16	11582723	rs34096091
chr16	11583380	rs35592815
chr16	11583578	rs12448294
chr16	11583831	rs12445222
chr16	11584001	rs12444633
chr16	11584099	rs12444653
chr16	11584476	rs8048558
chr16	11584726	rs8050192
chr16	11585093	rs55947021
chr16	11585611	rs12929430
chr16	11585661	rs67188060
chr16	11586292	rs12921437
chr16	11586412	rs12917676
chr16	11586549	rs71388711
chr16	11589794	rs34570896
chr16	11589904	rs11862308
chr16	11589909	rs62024274
chr16	11591555	rs10852338
chr16	11591586	rs57219367
chr16	11591589	rs57719129
chr16	11591701	rs10852339
chr16	11592071	rs8054395
chr16	11592172	rs8055235
chr16	11592339	rs8055580
chr16	11592443	rs8055774
chr16	11592534	rs4780388
chr16	11592562	rs4780389
chr16	11592591	rs71136669
chr16	11592706	rs4781122
chr16	11592758	rs4780390
chr16	11592999	rs12920586
chr16	11593034	rs12920710
chr16	11593288	rs35866618
chr16	11593340	rs58928207
chr16	11593745	rs8061575
chr16	11593766	rs8045921
chr16	11593797	rs8061607
chr16	11594023	rs7187498
chr16	11594134	rs35097671
chr16	11594303	rs7187399
chr16	11594316	rs35496392
chr16	11594713	rs4780392
chr16	11594889	rs71136670
chr16	11595035	rs7198919
chr16	11595340	rs1861668
chr16	11595525	rs1861667
chr16	11595672	rs1861666
chr16	11595701	rs1861665
chr16	11596951	rs8063597
chr16	11597897	rs8049607
chr16	11598342	rs2080512
chr16	11598802	rs7191330
chr16	11599680	rs735951
chr16	11604098	rs12927069
chr16	11605444	rs35645297
chr16	11605864	rs12933316
chr16	11606244	rs34835672
chr16	11607272	rs753987
chr16	11610420	rs34965308
chr16	11610795	rs11641184
chr16	11610900	rs11640929
chr16	11610945	rs55839873
chr16	11610960	rs11641991
chr16	11613715	rs4781128
chr16	11614617	rs145953388
chr16	11614990	rs12444013
chr16	11617672	rs67050161
chr16	11626210	rs12446552
chr16	11630499	rs872712
chr16	11633696	rs9646268
chr16	11633718	rs9646269
chr16	11637585	rs72781065
chr16	11637920	rs2080511
chr16	11639693	rs149927880
chr16	11640786	rs12444261
chr16	11641856	rs369202186
chr16	11641857	rs368548487
chr16	11642979	rs8063949
chr16	11644181	rs4510029
chr16	11644642	rs1814273
chr16	11645044	rs67445581
chr16	11645193	rs67850232
chr16	11645995	rs60493856
chr16	11645997	rs57439922
chr16	11646168	rs61541101
chr16	11646280	rs67918820
chr16	11649152	rs141568227
chr16	11649839	rs55693174
chr16	11651906	rs67188401
chr16	11655918	rs7195296
chr16	11657159	rs12446730
chr16	11659521	rs72781086
chr16	11660779	rs9930359
chr16	11660982	rs56021873
chr16	11663235	rs933572
chr16	11663775	rs55920972

### Sheet: OCR Overlapping Variants
chr16	11576902	rs12930096
chr16	11577230	rs9929603
chr16	11584001	rs12444633
chr16	11584099	rs12444653
chr16	11584476	rs8048558
chr16	11584726	rs8050192
chr16	11585611	rs12929430
chr16	11585661	rs67188060
chr16	11586292	rs12921437
chr16	11586412	rs12917676
chr16	11586549	rs71388711
chr16	11595340	rs1861668
chr16	11595525	rs1861667
chr16	11595672	rs1861666
chr16	11595701	rs1861665
chr16	11598342	rs2080512
chr16	11598802	rs7191330
chr16	11605444	rs35645297
chr16	11613715	rs4781128
chr16	11640786	rs12444261
chr16	11657159	rs12446730
chr16	11659521	rs72781086

### Sheet: eVariants in Overlap Variants
chr16	11598342	rs2080512
chr16	11598802	rs7191330
