## Supplemental Dataset S8 for "Identification of candidate causal *cis*-regulatory variants underlying electrocardiographic QT interval GWAS loci"

### Sheet: GWS Variants
chr1	162004186	rs2490424
chr1	162005701	rs7555648
chr1	162005903	rs2499831
chr1	162006444	rs12022536
chr1	162007968	rs12120347
chr1	162008851	rs12025294
chr1	162010051	rs6674320
chr1	162010513	rs16838508
chr1	162010632	rs10218544
chr1	162010712	rs12025136
chr1	162011235	rs6669543
chr1	162012055	rs16838789
chr1	162013299	rs6676438
chr1	162014745	rs12026931
chr1	162015906	rs4571943
chr1	162015954	rs4381160
chr1	162017595	rs16839677
chr1	162018416	rs7532680
chr1	162019564	rs12562972
chr1	162019628	rs6427645
chr1	162021201	rs4657134
chr1	162021447	rs4656345
chr1	162022654	rs12124442
chr1	162026272	rs4656347
chr1	162026824	rs10918514
chr1	162030426	rs10918535
chr1	162030514	rs12563944
chr1	162030608	rs7551221
chr1	162030642	rs7514121
chr1	162033956	rs885091
chr1	162034056	rs885092
chr1	162036225	rs16842397
chr1	162036661	rs1415268
chr1	162037722	rs12722883
chr1	162038244	rs7539281
chr1	162038289	rs7539367
chr1	162038938	rs12077551
chr1	162040903	rs6666546
chr1	162040997	rs10158975
chr1	162041388	rs7524328
chr1	162041691	rs12035365
chr1	162041995	rs12131895
chr1	162044842	rs2880058
chr1	162045950	rs12036340
chr1	162058202	rs7547308
chr1	162059263	rs10918588
chr1	162059501	rs7550692
chr1	162060117	rs4657139
chr1	162060176	rs10918590
chr1	162060451	rs10918591
chr1	162060864	rs10918593
chr1	162061111	rs7546009
chr1	162061205	rs7524369
chr1	162061675	rs10918595
chr1	162064100	rs12143842
chr1	162065192	rs12084981
chr1	162065484	rs16847548
chr1	162066733	rs12567211
chr1	162066914	rs16827673
chr1	162067369	rs6702936
chr1	162067819	rs6659759
chr1	162067910	rs10918602
chr1	162068066	rs10753746
chr1	162068488	rs10800279
chr1	162068986	rs12090585
chr1	162070805	rs1123217
chr1	162071088	rs16849113
chr1	162071116	rs6660701
chr1	162072523	rs1123015
chr1	162072539	rs11800233
chr1	162073839	rs16849413
chr1	162073920	rs7515045
chr1	162076345	rs1415262
chr1	162080034	rs4656349
chr1	162080829	rs12757558
chr1	162085794	rs12022557
chr1	162086016	rs6670339
chr1	162086056	rs12062982
chr1	162086142	rs12066465
chr1	162088941	rs1337064
chr1	162088988	rs1337063
chr1	162091419	rs16851902
chr1	162091475	rs4657140
chr1	162091857	rs4657141
chr1	162092254	rs1415257
chr1	162092592	rs12068058
chr1	162092778	rs7551959
chr1	162092806	rs12069128
chr1	162093008	rs1415256
chr1	162093233	rs1337062
chr1	162093462	rs1337061
chr1	162094164	rs1337060
chr1	162094678	rs12074930
chr1	162097432	rs11579850
chr1	162097509	rs10918671
chr1	162097657	rs12074902
chr1	162100916	rs12036529
chr1	162100996	rs7355050
chr1	162104373	rs6696160
chr1	162105039	rs12075246
chr1	162105310	rs13375277
chr1	162105531	rs7521236
chr1	162105625	rs12071519
chr1	162105643	rs10800303
chr1	162106142	rs2095626
chr1	162106763	rs945706
chr1	162107311	rs6672881
chr1	162111780	rs12085258
chr1	162112032	rs7512106
chr1	162112959	rs3922867
chr1	162114172	rs10082205
chr1	162114199	rs10494365
chr1	162115096	rs1572498
chr1	162115357	rs1415260
chr1	162115519	rs1415259
chr1	162115895	rs10494366
chr1	162116321	rs10800311
chr1	162116901	rs12733821
chr1	162117703	rs10800312
chr1	162118552	rs12082604
chr1	162119541	rs10753758
chr1	162120261	rs10082199
chr1	162121494	rs12140791
chr1	162121540	rs7538490
chr1	162121705	rs10918705
chr1	162122320	rs10458392
chr1	162123717	rs10458387
chr1	162124241	rs13376494
chr1	162124929	rs7513365
chr1	162124942	rs7548169
chr1	162125815	rs2225845
chr1	162129511	rs1572495
chr1	162130161	rs12084985
chr1	162130322	rs16856782
chr1	162130497	rs16856785
chr1	162131308	rs885148
chr1	162132039	rs12093845
chr1	162132274	rs4657150
chr1	162133320	rs12144992
chr1	162133388	rs10494367
chr1	162133480	rs10494368
chr1	162134126	rs4427385
chr1	162134161	rs4603104
chr1	162134868	rs1337072
chr1	162134973	rs1337071
chr1	162135262	rs1337070
chr1	162136360	rs10918732
chr1	162136735	rs12090201
chr1	162136846	rs12087337
chr1	162138329	rs4657154
chr1	162138475	rs4657155
chr1	162142860	rs16857019
chr1	162143120	rs16857031
chr1	162144097	rs10918740
chr1	162144427	rs7540690
chr1	162148256	rs1932933
chr1	162149112	rs945708
chr1	162149194	rs10918762
chr1	162150789	rs1932932
chr1	162152029	rs10918769
chr1	162154007	rs4656355
chr1	162154155	rs10918776
chr1	162156654	rs951121
chr1	162158303	rs1577772
chr1	162158656	rs880296
chr1	162159032	rs10918790
chr1	162159544	rs12069336
chr1	162159756	rs12068421
chr1	162160496	rs12026452
chr1	162163327	rs12029454
chr1	162163553	rs10918796
chr1	162165880	rs945713
chr1	162170546	rs11805598
chr1	162171072	rs7549718
chr1	162176919	rs7534004
chr1	162177041	rs7523798
chr1	162178016	rs6674995
chr1	162178174	rs6660161
chr1	162178531	rs4442351
chr1	162178697	rs6427663
chr1	162178910	rs4526593
chr1	162179975	rs12135795
chr1	162181710	rs10918825
chr1	162181983	rs10753765
chr1	162182266	rs6704393
chr1	162182458	rs6679693
chr1	162182887	rs6673884
chr1	162183208	rs12724220
chr1	162183227	rs1591619
chr1	162183436	rs6671817
chr1	162184061	rs1591615
chr1	162185429	rs7412698
chr1	162185602	rs3927642
chr1	162186023	rs3927640
chr1	162186196	rs3927639
chr1	162186204	rs3927638
chr1	162186380	rs10127719
chr1	162186499	rs4657161
chr1	162186895	rs1538019
chr1	162188217	rs12082010
chr1	162189692	rs12039600
chr1	162191429	rs10918840
chr1	162191549	rs4657166
chr1	162192150	rs12087800
chr1	162192544	rs12047527
chr1	162192733	rs10918846
chr1	162195643	rs7513132
chr1	162195918	rs6700395
chr1	162196253	rs1415263
chr1	162196856	rs12567315
chr1	162197129	rs6663969
chr1	162198094	rs6692381
chr1	162198131	rs6667431
chr1	162198326	rs12725553
chr1	162198364	rs17457880
chr1	162199478	rs10918859
chr1	162202204	rs4306106
chr1	162202899	rs10800352
chr1	162203587	rs4480335
chr1	162203605	rs12061249
chr1	162204959	rs12097193
chr1	162205622	rs4657169
chr1	162205748	rs6701225
chr1	162206099	rs6676638
chr1	162208808	rs4657171
chr1	162209357	rs6678925
chr1	162209842	rs4657172
chr1	162210666	rs12116744
chr1	162211148	rs6664632
chr1	162211355	rs12027785
chr1	162212768	rs4390153
chr1	162212887	rs3934467
chr1	162213142	rs12065934
chr1	162214113	rs6677606
chr1	162214731	rs4411117
chr1	162215642	rs12064639
chr1	162216260	rs6684609
chr1	162216760	rs4531275
chr1	162216825	rs4282792
chr1	162217141	rs4391647
chr1	162217664	rs4532809
chr1	162217722	rs7416392
chr1	162217925	rs16858527
chr1	162217927	rs12124663
chr1	162218725	rs12403364
chr1	162221313	rs7545047
chr1	162221622	rs6683968
chr1	162222322	rs3924139
chr1	162223397	rs11582659
chr1	162224088	rs4592244
chr1	162224708	rs3923374
chr1	162224786	rs12734991
chr1	162225948	rs4657175
chr1	162226709	rs4233387
chr1	162226740	rs3923368
chr1	162226784	rs3923367
chr1	162227974	rs6656042
chr1	162229561	rs12123267
chr1	162229572	rs4424487
chr1	162230826	rs12125138
chr1	162231330	rs8179404
chr1	162231427	rs8179274
chr1	162232698	rs10918936
chr1	162233472	rs4475726
chr1	162234106	rs10800366
chr1	162235117	rs6664702
chr1	162240681	rs4431825
chr1	162240820	rs4657178
chr1	162241164	rs4557949
chr1	162242975	rs6658646
chr1	162243979	rs11584803
chr1	162244077	rs10918963
chr1	162244683	rs6427664
chr1	162244972	rs6427665
chr1	162247669	rs10918974
chr1	162248898	rs4145621
chr1	162249311	rs4656362
chr1	162250328	rs6677530
chr1	162250754	rs7522678
chr1	162251807	rs10800384
chr1	162251950	rs12084492
chr1	162254796	rs12742393
chr1	162255189	rs10800386
chr1	162258640	rs10919002
chr1	162266792	rs4298709
chr1	162267300	rs10800397
chr1	162268964	rs10919024
chr1	162269241	rs10919025
chr1	162272247	rs12729882
chr1	162274222	rs10919035
chr1	162275832	rs10919039
chr1	162276194	rs10753783
chr1	162277506	rs10157390
chr1	162279130	rs10753784
chr1	162279907	rs6659953
chr1	162279925	rs6670958
chr1	162280842	rs4370746
chr1	162282558	rs12023402
chr1	162282624	rs12027674
chr1	162282653	rs12733377
chr1	162283080	rs10919060
chr1	162283295	rs12119461
chr1	162284874	rs6677154
chr1	162284953	rs10919067
chr1	162285322	rs10800404
chr1	162285496	rs6680461
chr1	162287243	rs10800405
chr1	162288743	rs10919081
chr1	162289025	rs12030071
chr1	162289114	rs12030100
chr1	162290098	rs11802623
chr1	162290925	rs10800409
chr1	162292036	rs17460657
chr1	162293480	rs10919096
chr1	162295850	rs10919103
chr1	162298333	rs12128479
chr1	162298978	rs10800422
chr1	162324280	rs16860185
chr1	162332899	rs347307
chr1	162334117	rs347311
chr1	162338931	rs1396225
chr1	162343342	rs347279
chr1	162343595	rs3751286
chr1	162347723	rs347273
chr1	162348708	rs347272
chr1	162349734	rs11577628
chr1	162382694	rs164190
chr1	162384360	rs164418
chr1	162385699	rs164176
chr1	162386602	rs1047798
chr1	162386697	rs1047802
chr1	162393942	rs2655732
chr1	162394101	rs2655731
chr1	162397864	rs164123
chr1	162402080	rs2632549
chr1	162406126	rs351453
chr1	162407526	rs351456
chr1	162411498	rs164133
chr1	162416212	rs189437
chr1	162417914	rs164410
chr1	162441723	rs164594
chr1	162442702	rs11804223
chr1	162446742	rs469809
chr1	162446761	rs469903
chr1	162446923	rs469906
chr1	162446968	rs469881
chr1	162447317	rs469726
chr1	162447435	rs468139
chr1	162447886	rs469897
chr1	162456542	rs467742
chr1	162459532	rs455231
chr1	162461762	rs2050908
chr1	162464630	rs164161
chr1	162468742	rs164168

### Sheet: GWS+LD Variants
chr1	162001915	rs55681245
chr1	162004186	rs2490424
chr1	162005701	rs7555648
chr1	162005903	rs2499831
chr1	162006444	rs12022536
chr1	162007024	rs12119347
chr1	162007027	rs10918438
chr1	162007198	rs12118510
chr1	162007968	rs12120347
chr1	162008851	rs12025294
chr1	162009743	rs10918444
chr1	162009971	rs72712102
chr1	162010051	rs6674320
chr1	162010513	rs16838508
chr1	162010632	rs10218544
chr1	162010712	rs12025136
chr1	162011235	rs6669543
chr1	162012055	rs16838789
chr1	162013299	rs6676438
chr1	162014745	rs12026931
chr1	162015906	rs4571943
chr1	162015954	rs4381160
chr1	162016008	rs10918462
chr1	162016609	rs7548292
chr1	162017595	rs16839677
chr1	162018416	rs7532680
chr1	162019564	rs12562972
chr1	162019628	rs6427645
chr1	162020665	rs4656344
chr1	162021201	rs4657134
chr1	162021447	rs4656345
chr1	162021837	rs55847306
chr1	162022654	rs12124442
chr1	162024220	rs4657136
chr1	162025909	rs4656346
chr1	162026272	rs4656347
chr1	162026824	rs10918514
chr1	162029239	rs75349696
chr1	162030426	rs10918535
chr1	162030449	rs11282246
chr1	162030514	rs12563944
chr1	162030607	rs12125016
chr1	162030608	rs7551221
chr1	162030642	rs7514121
chr1	162030758	rs78044286
chr1	162033956	rs885091
chr1	162034056	rs885092
chr1	162034209	rs12035844
chr1	162034571	rs870939
chr1	162034972	rs7552555
chr1	162035687	rs75192393
chr1	162036225	rs16842397
chr1	162036661	rs1415268
chr1	162036961	rs60340472
chr1	162037026	rs12123681
chr1	162037072	rs12123710
chr1	162037722	rs12722883
chr1	162038080	rs74127517
chr1	162038244	rs7539281
chr1	162038289	rs7539367
chr1	162038834	rs41271963
chr1	162038938	rs12077551
chr1	162039555	rs6678610
chr1	162040486	rs17454327
chr1	162040903	rs6666546
chr1	162040997	rs10158975
chr1	162041388	rs7524328
chr1	162041691	rs12035365
chr1	162041995	rs12131895
chr1	162042255	rs75642230
chr1	162044842	rs2880058
chr1	162045487	rs10918571
chr1	162045950	rs12036340
chr1	162046447	rs9287076
chr1	162051210	rs2010491
chr1	162051391	rs12084165
chr1	162051517	rs146475167
chr1	162053394	rs60129000
chr1	162054452	rs12042862
chr1	162058202	rs7547308
chr1	162059263	rs10918588
chr1	162059490	rs10800274
chr1	162059501	rs7550692
chr1	162059883	rs6427647
chr1	162059900	rs6427648
chr1	162060117	rs4657139
chr1	162060176	rs10918590
chr1	162060451	rs10918591
chr1	162060494	rs10753744
chr1	162060495	rs10918592
chr1	162060864	rs10918593
chr1	162060898	rs10918594
chr1	162061111	rs7546009
chr1	162061177	rs7535992
chr1	162061205	rs7524369
chr1	162061417	rs7524591
chr1	162061435	rs7524596
chr1	162061579	rs7536361
chr1	162061675	rs10918595
chr1	162061679	rs115720667
chr1	162061809	rs10918596
chr1	162062114	rs10918597
chr1	162062247	rs34525601
chr1	162064100	rs12143842
chr1	162064339	rs369082368
chr1	162065192	rs12084981
chr1	162065484	rs16847548
chr1	162066479	rs10800278
chr1	162066507	rs60967740
chr1	162066733	rs12567211
chr1	162066754	rs56719811
chr1	162066780	rs12568518
chr1	162066914	rs16827673
chr1	162067095	rs12093846
chr1	162067369	rs6702936
chr1	162067819	rs6659759
chr1	162067880	rs10918601
chr1	162067910	rs10918602
chr1	162068066	rs10753746
chr1	162068488	rs10800279
chr1	162068986	rs12090585
chr1	162069604	rs12044487
chr1	162070515	rs12096347
chr1	162070805	rs1123217
chr1	162071088	rs16849113
chr1	162071116	rs6660701
chr1	162071727	rs76850990
chr1	162072523	rs1123015
chr1	162072539	rs11800233
chr1	162073011	rs16849363
chr1	162073637	rs7514962
chr1	162073715	rs7548348
chr1	162073839	rs16849413
chr1	162073920	rs7515045
chr1	162076345	rs1415262
chr1	162077356	rs12023182
chr1	162078831	rs4098274
chr1	162079477	rs4656348
chr1	162079637	rs10918615
chr1	162080034	rs4656349
chr1	162080087	rs11579080
chr1	162080628	rs76996925
chr1	162080829	rs12757558
chr1	162081750	rs9700397
chr1	162082185	rs4531274
chr1	162083270	rs5000342
chr1	162083310	rs34578934
chr1	162083718	rs10918630
chr1	162084228	rs12404369
chr1	162085794	rs12022557
chr1	162086016	rs6670339
chr1	162086056	rs12062982
chr1	162086142	rs12066465
chr1	162088941	rs1337064
chr1	162088988	rs1337063
chr1	162090160	rs35508839
chr1	162090251	rs148144894
chr1	162091061	rs34692093
chr1	162091419	rs16851902
chr1	162091475	rs4657140
chr1	162091857	rs4657141
chr1	162092254	rs1415257
chr1	162092592	rs12068058
chr1	162092778	rs7551959
chr1	162092806	rs12069128
chr1	162093008	rs1415256
chr1	162093233	rs1337062
chr1	162093462	rs1337061
chr1	162093731	rs138700792
chr1	162093831	rs12070613
chr1	162094164	rs1337060
chr1	162094678	rs12074930
chr1	162095123	rs4656350
chr1	162095632	rs4656352
chr1	162095676	rs76853648
chr1	162097142	rs10753754
chr1	162097432	rs11579850
chr1	162097509	rs10918671
chr1	162097657	rs12074902
chr1	162097738	rs4657142
chr1	162097898	rs4657143
chr1	162098252	rs11580365
chr1	162098268	rs199554065
chr1	162098618	rs12069050
chr1	162098638	rs12727810
chr1	162099170	rs7417931
chr1	162099209	rs71581447
chr1	162099253	rs10737536
chr1	162099280	rs10800298
chr1	162099300	rs10918675
chr1	162099646	rs35911668
chr1	162099819	rs9724968
chr1	162099852	rs9728864
chr1	162099879	rs9728868
chr1	162099897	rs373579207
chr1	162100269	rs376819513
chr1	162100636	rs377714007
chr1	162100705	rs141196229
chr1	162100856	rs12727141
chr1	162100916	rs12036529
chr1	162100996	rs7355050
chr1	162101434	rs6413902
chr1	162101441	rs6427649
chr1	162102028	rs6688966
chr1	162102291	rs10918680
chr1	162102330	rs10918681
chr1	162102639	rs12406484
chr1	162102840	rs12129948
chr1	162102992	rs12406785
chr1	162103953	rs11487510
chr1	162103982	rs11484806
chr1	162104160	rs10800301
chr1	162104373	rs6696160
chr1	162105039	rs12075246
chr1	162105310	rs13375277
chr1	162105397	rs2210942
chr1	162105510	rs2225846
chr1	162105531	rs7521236
chr1	162105625	rs12071519
chr1	162105643	rs10800303
chr1	162105946	rs12036268
chr1	162106142	rs2095626
chr1	162106763	rs945706
chr1	162106994	rs5778246
chr1	162107000	rs3083572
chr1	162107270	rs10918684
chr1	162107311	rs6672881
chr1	162107428	rs12033159
chr1	162108070	rs73023269
chr1	162108160	rs6684732
chr1	162108258	rs76587613
chr1	162108298	rs1577771
chr1	162108328	rs10800305
chr1	162108982	rs7541332
chr1	162108997	rs12080979
chr1	162109385	rs12083251
chr1	162109624	rs79321913
chr1	162110260	rs10800307
chr1	162110460	rs73023271
chr1	162111383	rs10918687
chr1	162111780	rs12085258
chr1	162112032	rs7512106
chr1	162112959	rs3922867
chr1	162113551	rs12407513
chr1	162113719	rs10918688
chr1	162114172	rs10082205
chr1	162114199	rs10494365
chr1	162114868	rs1572499
chr1	162115096	rs1572498
chr1	162115357	rs1415260
chr1	162115392	rs4657145
chr1	162115519	rs1415259
chr1	162115733	rs1415258
chr1	162115895	rs10494366
chr1	162116321	rs10800311
chr1	162116619	rs11808624
chr1	162116901	rs12733821
chr1	162117703	rs10800312
chr1	162118552	rs12082604
chr1	162119541	rs10753758
chr1	162120261	rs10082199
chr1	162120444	rs10082202
chr1	162120687	rs56715266
chr1	162120746	rs10918701
chr1	162121494	rs12140791
chr1	162121540	rs7538490
chr1	162121705	rs10918705
chr1	162122046	rs16827674
chr1	162122320	rs10458392
chr1	162122600	rs10082218
chr1	162123361	rs11590763
chr1	162123717	rs10458387
chr1	162124168	rs7555508
chr1	162124170	rs12140905
chr1	162124241	rs13376494
chr1	162124675	rs12141059
chr1	162124929	rs7513365
chr1	162124942	rs7548169
chr1	162125194	rs57756679
chr1	162125815	rs2225845
chr1	162127974	rs12139560
chr1	162129511	rs1572495
chr1	162130161	rs12084985
chr1	162130322	rs16856782
chr1	162130497	rs16856785
chr1	162130502	rs61132077
chr1	162131191	rs10918720
chr1	162131308	rs885148
chr1	162132039	rs12093845
chr1	162132274	rs4657150
chr1	162132327	rs6704253
chr1	162132568	rs6689448
chr1	162133320	rs12144992
chr1	162133388	rs10494367
chr1	162133480	rs10494368
chr1	162133720	rs10918723
chr1	162133826	rs66839222
chr1	162133882	rs10918724
chr1	162133982	rs61007280
chr1	162134126	rs4427385
chr1	162134161	rs4603104
chr1	162134288	rs4639734
chr1	162134291	rs4480334
chr1	162134317	rs4579729
chr1	162134363	rs5011030
chr1	162134403	rs4638107
chr1	162134438	rs1415266
chr1	162134513	rs4620512
chr1	162134868	rs1337072
chr1	162134973	rs1337071
chr1	162135262	rs1337070
chr1	162135304	rs6663393
chr1	162135907	rs2152761
chr1	162136018	rs6666571
chr1	162136064	rs10918728
chr1	162136291	rs10918729
chr1	162136317	rs10918731
chr1	162136360	rs10918732
chr1	162136480	rs1890023
chr1	162136483	rs10918733
chr1	162136735	rs12090201
chr1	162136846	rs12087337
chr1	162137172	rs1415265
chr1	162137177	rs1415264
chr1	162137418	rs142326754
chr1	162137699	rs6684179
chr1	162137792	rs74125923
chr1	162137802	rs6684278
chr1	162138182	rs4657152
chr1	162138329	rs4657154
chr1	162138475	rs4657155
chr1	162138531	rs4657156
chr1	162138782	rs10753762
chr1	162138826	rs6664115
chr1	162139121	rs6427650
chr1	162139150	rs6427651
chr1	162139306	rs6677140
chr1	162139607	rs7534045
chr1	162139742	rs10157090
chr1	162139902	rs10159401
chr1	162139997	rs12116968
chr1	162140362	rs35076965
chr1	162140778	rs10918738
chr1	162141112	rs7520556
chr1	162142053	rs58087088
chr1	162142095	rs10157059
chr1	162142275	rs12060997
chr1	162142292	rs59127492
chr1	162142479	rs74125929
chr1	162142482	rs74125930
chr1	162142563	rs74125931
chr1	162142860	rs16857019
chr1	162143120	rs16857031
chr1	162143176	rs59852339
chr1	162144097	rs10918740
chr1	162144427	rs7540690
chr1	162144592	rs10589803
chr1	162147197	rs10918758
chr1	162148256	rs1932933
chr1	162149112	rs945708
chr1	162149194	rs10918762
chr1	162149351	rs11397335
chr1	162150304	rs4656354
chr1	162150789	rs1932932
chr1	162152029	rs10918769
chr1	162154007	rs4656355
chr1	162154155	rs10918776
chr1	162156654	rs951121
chr1	162158059	rs4657158
chr1	162158303	rs1577772
chr1	162158656	rs880296
chr1	162159032	rs10918790
chr1	162159544	rs12069336
chr1	162159756	rs12068421
chr1	162160496	rs12026452
chr1	162162341	rs16857413
chr1	162162584	rs16857418
chr1	162162729	rs16857422
chr1	162162919	rs114757654
chr1	162163327	rs12029454
chr1	162163371	rs12129253
chr1	162163553	rs10918796
chr1	162163812	rs10918797
chr1	162164123	rs16857507
chr1	162164317	rs12033217
chr1	162164848	rs6427656
chr1	162164957	rs7547399
chr1	162165880	rs945713
chr1	162167114	rs11581189
chr1	162170005	rs79220893
chr1	162170546	rs11805598
chr1	162170816	rs73026970
chr1	162171072	rs7549718
chr1	162172559	rs6427659
chr1	162172605	rs16857812
chr1	162172973	rs7521269
chr1	162173930	rs150439467
chr1	162174018	rs145225190
chr1	162175176	rs4542199
chr1	162176050	rs73026972
chr1	162176617	rs7523617
chr1	162176670	rs6427662
chr1	162176919	rs7534004
chr1	162177041	rs7523798
chr1	162178016	rs6674995
chr1	162178121	rs6675125
chr1	162178174	rs6660161
chr1	162178320	rs4409625
chr1	162178325	rs4269752
chr1	162178531	rs4442351
chr1	162178697	rs6427663
chr1	162178910	rs4526593
chr1	162179006	rs4445433
chr1	162179084	rs73026981
chr1	162179171	rs4557942
chr1	162179975	rs12135795
chr1	162180479	rs10918823
chr1	162181110	rs56120308
chr1	162181710	rs10918825
chr1	162181983	rs10753765
chr1	162182266	rs6704393
chr1	162182359	rs6679592
chr1	162182458	rs6679693
chr1	162182887	rs6673884
chr1	162183208	rs12724220
chr1	162183227	rs1591619
chr1	162183303	rs1591618
chr1	162183436	rs6671817
chr1	162184061	rs1591615
chr1	162184119	rs7517534
chr1	162184178	rs1591614
chr1	162184373	rs6662801
chr1	162185429	rs7412698
chr1	162185602	rs3927642
chr1	162185782	rs3927641
chr1	162186023	rs3927640
chr1	162186196	rs3927639
chr1	162186204	rs3927638
chr1	162186380	rs10127719
chr1	162186499	rs4657161
chr1	162186514	rs7546234
chr1	162186895	rs1538019
chr1	162186933	rs12087779
chr1	162187091	rs10800336
chr1	162187211	rs1415254
chr1	162188217	rs12082010
chr1	162189692	rs12039600
chr1	162190359	rs5778252
chr1	162190363	rs5005248
chr1	162190368	rs4585960
chr1	162190384	rs12568242
chr1	162190601	rs1415255
chr1	162190767	rs150893533
chr1	162191429	rs10918840
chr1	162191549	rs4657166
chr1	162192150	rs12087800
chr1	162192544	rs12047527
chr1	162192733	rs10918846
chr1	162192957	rs4657167
chr1	162195379	rs72633699
chr1	162195643	rs7513132
chr1	162195918	rs6700395
chr1	162196253	rs1415263
chr1	162196363	rs12093324
chr1	162196856	rs12567315
chr1	162197129	rs6663969
chr1	162197470	rs76635132
chr1	162198072	rs12092778
chr1	162198094	rs6692381
chr1	162198131	rs6667431
chr1	162198326	rs12725553
chr1	162198364	rs17457880
chr1	162198839	rs10918856
chr1	162199168	rs3897374
chr1	162199332	rs4098275
chr1	162199344	rs4098276
chr1	162199453	rs4098277
chr1	162199478	rs10918859
chr1	162200737	rs7415748
chr1	162200902	rs4488007
chr1	162201543	rs73017345
chr1	162201570	rs73017347
chr1	162201693	rs55937722
chr1	162201727	rs56074757
chr1	162201778	rs11576125
chr1	162202204	rs4306106
chr1	162202447	rs10753771
chr1	162202630	rs73017353
chr1	162202899	rs10800352
chr1	162203170	rs11293245
chr1	162203587	rs4480335
chr1	162203605	rs12061249
chr1	162203794	rs12734014
chr1	162204087	rs111479472
chr1	162204263	rs4657168
chr1	162204959	rs12097193
chr1	162205622	rs4657169
chr1	162205748	rs6701225
chr1	162206099	rs6676638
chr1	162206182	rs6676737
chr1	162206268	rs55920537
chr1	162206282	rs6668457
chr1	162207015	rs79724599
chr1	162207732	rs4233386
chr1	162208013	rs4656359
chr1	162208787	rs4657170
chr1	162208808	rs4657171
chr1	162209357	rs6678925
chr1	162209691	rs6696759
chr1	162209842	rs4657172
chr1	162210666	rs12116744
chr1	162210704	rs73017359
chr1	162211061	rs10918883
chr1	162211148	rs6664632
chr1	162211355	rs12027785
chr1	162211851	rs55749148
chr1	162212768	rs4390153
chr1	162212887	rs3934467
chr1	162213142	rs12065934
chr1	162214113	rs6677606
chr1	162214701	rs58969845
chr1	162214731	rs4411117
chr1	162214956	rs73017364
chr1	162215059	rs79460141
chr1	162215060	rs77465390
chr1	162215642	rs12064639
chr1	162215756	rs4657173
chr1	162216260	rs6684609
chr1	162216760	rs4531275
chr1	162216825	rs4282792
chr1	162217141	rs4391647
chr1	162217422	rs7527429
chr1	162217664	rs4532809
chr1	162217722	rs7416392
chr1	162217925	rs16858527
chr1	162217927	rs12124663
chr1	162218725	rs12403364
chr1	162219259	rs61192777
chr1	162220168	rs4356028
chr1	162221313	rs7545047
chr1	162221622	rs6683968
chr1	162221746	rs6694824
chr1	162222322	rs3924139
chr1	162223397	rs11582659
chr1	162223429	rs12124745
chr1	162223948	rs16858695
chr1	162224088	rs4592244
chr1	162224708	rs3923374
chr1	162224786	rs12734991
chr1	162225320	rs7536043
chr1	162225547	rs11578169
chr1	162225948	rs4657175
chr1	162226079	rs7550395
chr1	162226168	rs7539084
chr1	162226250	rs7550517
chr1	162226709	rs4233387
chr1	162226740	rs3923368
chr1	162226784	rs3923367
chr1	162226930	rs34269221
chr1	162227974	rs6656042
chr1	162228044	rs77418963
chr1	162228639	rs12737539
chr1	162229561	rs12123267
chr1	162229572	rs4424487
chr1	162230826	rs12125138
chr1	162230953	rs10918930
chr1	162231330	rs8179404
chr1	162231427	rs8179274
chr1	162232246	rs16858838
chr1	162232698	rs10918936
chr1	162232792	rs68111337
chr1	162233472	rs4475726
chr1	162233518	rs5778257
chr1	162233796	rs10753778
chr1	162234106	rs10800366
chr1	162235072	rs7517159
chr1	162235117	rs6664702
chr1	162235150	rs11448599
chr1	162235371	rs7517437
chr1	162236649	rs58907150
chr1	162240681	rs4431825
chr1	162240820	rs4657178
chr1	162241164	rs4557949
chr1	162242975	rs6658646
chr1	162242992	rs148349069
chr1	162242995	rs4656360
chr1	162243201	rs11582778
chr1	162243209	rs4656361
chr1	162243705	rs10399680
chr1	162243979	rs11584803
chr1	162244077	rs10918963
chr1	162244683	rs6427664
chr1	162244972	rs6427665
chr1	162247026	rs4531272
chr1	162247642	rs7541606
chr1	162247669	rs10918974
chr1	162248149	rs4657179
chr1	162248898	rs4145621
chr1	162249311	rs4656362
chr1	162249949	rs6677052
chr1	162250328	rs6677530
chr1	162250754	rs7522678
chr1	162251807	rs10800384
chr1	162251950	rs12084492
chr1	162253207	rs4295867
chr1	162254796	rs12742393
chr1	162255189	rs10800386
chr1	162255355	rs60441301
chr1	162255488	rs10918998
chr1	162258640	rs10919002
chr1	162260789	rs35222272
chr1	162261545	rs9701247
chr1	162261563	rs142240952
chr1	162261692	rs61808496
chr1	162265229	rs12735034
chr1	162266792	rs4298709
chr1	162267300	rs10800397
chr1	162268189	rs12723848
chr1	162268964	rs10919024
chr1	162269241	rs10919025
chr1	162270857	rs4130706
chr1	162272247	rs12729882
chr1	162274222	rs10919035
chr1	162275338	rs10800401
chr1	162275832	rs10919039
chr1	162276194	rs10753783
chr1	162277501	rs7525680
chr1	162277506	rs10157390
chr1	162279130	rs10753784
chr1	162279463	rs10732286
chr1	162279907	rs6659953
chr1	162279925	rs6670958
chr1	162280842	rs4370746
chr1	162281309	rs10919056
chr1	162282500	rs113249135
chr1	162282558	rs12023402
chr1	162282624	rs12027674
chr1	162282653	rs12733377
chr1	162283071	rs67352876
chr1	162283080	rs10919060
chr1	162283105	rs71712965
chr1	162283295	rs12119461
chr1	162284036	rs12030361
chr1	162284118	rs12028141
chr1	162284600	rs34802488
chr1	162284874	rs6677154
chr1	162284953	rs10919067
chr1	162285322	rs10800404
chr1	162285496	rs6680461
chr1	162285595	rs4657181
chr1	162285614	rs11338041
chr1	162286879	rs3934880
chr1	162287085	rs10919077
chr1	162287243	rs10800405
chr1	162288670	rs10919080
chr1	162288743	rs10919081
chr1	162288869	rs12030040
chr1	162289025	rs12030071
chr1	162289114	rs12030100
chr1	162289280	rs12070013
chr1	162290098	rs11802623
chr1	162290925	rs10800409
chr1	162292036	rs17460657
chr1	162293480	rs10919096
chr1	162295850	rs10919103
chr1	162296186	rs1814094
chr1	162298333	rs12128479
chr1	162298978	rs10800422
chr1	162324280	rs16860185
chr1	162332845	rs347306
chr1	162332899	rs347307
chr1	162333626	rs347308
chr1	162333849	rs347310
chr1	162334117	rs347311
chr1	162334295	rs78622283
chr1	162334486	rs347313
chr1	162335039	rs5778266
chr1	162335420	rs405241
chr1	162336625	rs980828
chr1	162337004	rs28579521
chr1	162338107	rs446324
chr1	162338651	rs2661815
chr1	162338931	rs1396225
chr1	162341676	rs347285
chr1	162342963	rs347282
chr1	162343247	rs347281
chr1	162343342	rs347279
chr1	162343595	rs3751286
chr1	162344753	rs77111041
chr1	162345441	rs117343733
chr1	162346191	rs347274
chr1	162347723	rs347273
chr1	162348708	rs347272
chr1	162348912	rs11590399
chr1	162349199	rs2003862
chr1	162349734	rs11577628
chr1	162382694	rs164190
chr1	162382775	rs164191
chr1	162384360	rs164418
chr1	162385699	rs164176
chr1	162386602	rs1047798
chr1	162386697	rs1047802
chr1	162387330	rs66531724
chr1	162389541	rs5778271
chr1	162393729	rs4656366
chr1	162393942	rs2655732
chr1	162394063	rs4656367
chr1	162394101	rs2655731
chr1	162394572	rs2661816
chr1	162397864	rs164123
chr1	162402080	rs2632549
chr1	162403010	rs11589974
chr1	162403953	rs2265613
chr1	162405721	rs351452
chr1	162406126	rs351453
chr1	162406451	rs351454
chr1	162407231	rs351455
chr1	162407526	rs351456
chr1	162407781	rs351457
chr1	162408558	rs391411
chr1	162408583	rs415883
chr1	162408978	rs2250489
chr1	162409131	rs348629
chr1	162409179	rs238773
chr1	162409530	rs164137
chr1	162409571	rs348628
chr1	162409731	rs164406
chr1	162410103	rs164136
chr1	162410275	rs164134
chr1	162411498	rs164133
chr1	162414259	rs164131
chr1	162416212	rs189437
chr1	162417914	rs164410
chr1	162417988	rs164411
chr1	162419929	rs183024
chr1	162437213	rs164145
chr1	162440991	rs164592
chr1	162441723	rs164594
chr1	162442702	rs11804223
chr1	162444396	rs12737680
chr1	162446742	rs469809
chr1	162446761	rs469903
chr1	162446923	rs469906
chr1	162446968	rs469881
chr1	162447092	rs528228203
chr1	162447317	rs469726
chr1	162447435	rs468139
chr1	162447454	rs469596
chr1	162447612	rs469051
chr1	162447629	rs468731
chr1	162447886	rs469897
chr1	162449158	rs11582816
chr1	162449163	rs11584336
chr1	162449232	rs468544
chr1	162450935	rs468361
chr1	162451380	rs464869
chr1	162451438	rs442604
chr1	162453912	rs469361
chr1	162455004	rs413111
chr1	162455199	rs456093
chr1	162456542	rs467742
chr1	162457187	rs468339
chr1	162457591	rs143802370
chr1	162457627	rs425170
chr1	162457755	rs464414
chr1	162457770	rs202038872
chr1	162457814	rs466212
chr1	162457815	rs466237
chr1	162457953	rs113420697
chr1	162459532	rs455231
chr1	162461110	rs10717195
chr1	162461367	rs147491742
chr1	162461762	rs2050908
chr1	162464630	rs164161
chr1	162468733	rs164167
chr1	162468742	rs164168

### Sheet: OCR Overlapping Variants
chr1	162004186	rs2490424
chr1	162007968	rs12120347
chr1	162009743	rs10918444
chr1	162009971	rs72712102
chr1	162010051	rs6674320
chr1	162011235	rs6669543
chr1	162012055	rs16838789
chr1	162018416	rs7532680
chr1	162024220	rs4657136
chr1	162029239	rs75349696
chr1	162033956	rs885091
chr1	162035687	rs75192393
chr1	162036961	rs60340472
chr1	162037026	rs12123681
chr1	162037072	rs12123710
chr1	162064100	rs12143842
chr1	162064339	rs369082368
chr1	162069604	rs12044487
chr1	162070515	rs12096347
chr1	162092254	rs1415257
chr1	162092592	rs12068058
chr1	162111383	rs10918687
chr1	162113551	rs12407513
chr1	162113719	rs10918688
chr1	162130322	rs16856782
chr1	162130497	rs16856785
chr1	162130502	rs61132077
chr1	162132039	rs12093845
chr1	162132274	rs4657150
chr1	162132327	rs6704253
chr1	162133720	rs10918723
chr1	162133826	rs66839222
chr1	162133882	rs10918724
chr1	162133982	rs61007280
chr1	162134126	rs4427385
chr1	162134161	rs4603104
chr1	162136735	rs12090201
chr1	162136846	rs12087337
chr1	162137172	rs1415265
chr1	162137177	rs1415264
chr1	162138475	rs4657155
chr1	162138531	rs4657156
chr1	162138782	rs10753762
chr1	162138826	rs6664115
chr1	162159544	rs12069336
chr1	162159756	rs12068421
chr1	162178320	rs4409625
chr1	162178325	rs4269752
chr1	162178531	rs4442351
chr1	162178697	rs6427663
chr1	162178910	rs4526593
chr1	162180479	rs10918823
chr1	162192733	rs10918846
chr1	162192957	rs4657167
chr1	162196363	rs12093324
chr1	162196856	rs12567315
chr1	162197129	rs6663969
chr1	162197470	rs76635132
chr1	162198072	rs12092778
chr1	162198094	rs6692381
chr1	162198131	rs6667431
chr1	162198326	rs12725553
chr1	162198364	rs17457880
chr1	162207015	rs79724599
chr1	162212768	rs4390153
chr1	162212887	rs3934467
chr1	162213142	rs12065934
chr1	162214113	rs6677606
chr1	162215059	rs79460141
chr1	162215060	rs77465390
chr1	162218725	rs12403364
chr1	162219259	rs61192777
chr1	162228639	rs12737539
chr1	162235117	rs6664702
chr1	162235150	rs11448599
chr1	162235371	rs7517437
chr1	162236649	rs58907150
chr1	162240681	rs4431825
chr1	162255189	rs10800386
chr1	162255355	rs60441301
chr1	162255488	rs10918998
chr1	162279130	rs10753784
chr1	162279463	rs10732286
chr1	162284036	rs12030361
chr1	162284118	rs12028141
chr1	162284953	rs10919067
chr1	162285322	rs10800404
chr1	162285496	rs6680461
chr1	162285595	rs4657181
chr1	162285614	rs11338041
chr1	162290925	rs10800409
chr1	162298333	rs12128479
chr1	162335039	rs5778266
chr1	162335420	rs405241
chr1	162349734	rs11577628
chr1	162405721	rs351452
chr1	162406126	rs351453

### Sheet: eVariants in Overlap Variants
chr1	162007968	rs12120347
chr1	162009743	rs10918444
chr1	162010051	rs6674320
chr1	162011235	rs6669543
chr1	162012055	rs16838789
chr1	162018416	rs7532680
chr1	162024220	rs4657136
chr1	162029239	rs75349696
chr1	162035687	rs75192393
chr1	162037026	rs12123681
chr1	162064100	rs12143842
chr1	162069604	rs12044487
chr1	162070515	rs12096347
chr1	162092254	rs1415257
chr1	162111383	rs10918687
chr1	162113551	rs12407513
chr1	162113719	rs10918688
chr1	162132274	rs4657150
chr1	162137172	rs1415265
chr1	162137177	rs1415264
chr1	162138475	rs4657155
chr1	162138531	rs4657156
chr1	162138782	rs10753762
chr1	162138826	rs6664115
chr1	162159544	rs12069336
chr1	162159756	rs12068421
chr1	162178320	rs4409625
chr1	162178325	rs4269752
chr1	162178531	rs4442351
chr1	162178697	rs6427663
chr1	162178910	rs4526593
chr1	162180479	rs10918823
chr1	162192733	rs10918846
chr1	162196856	rs12567315
chr1	162197129	rs6663969
chr1	162198094	rs6692381
chr1	162198131	rs6667431
chr1	162198326	rs12725553
chr1	162212887	rs3934467
chr1	162218725	rs12403364
chr1	162228639	rs12737539
chr1	162235117	rs6664702
chr1	162235371	rs7517437
chr1	162236649	rs58907150
chr1	162240681	rs4431825
chr1	162255189	rs10800386
chr1	162255488	rs10918998
chr1	162279130	rs10753784
chr1	162279463	rs10732286
chr1	162284036	rs12030361
chr1	162284118	rs12028141
chr1	162284953	rs10919067
chr1	162285322	rs10800404
chr1	162285496	rs6680461
chr1	162290925	rs10800409
chr1	162349734	rs11577628
