## Supplemental Dataset S9 for "Identification of candidate causal *cis*-regulatory variants underlying electrocardiographic QT interval GWAS loci"

### Sheet: GWS Variants
chr6	118117355	rs17079715
chr6	118131194	rs17079741
chr6	118164154	rs11970553
chr6	118169271	rs17335798
chr6	118197591	rs205926
chr6	118206725	rs1413846
chr6	118206855	rs1413845
chr6	118211386	rs205915
chr6	118213130	rs458588
chr6	118214820	rs457162
chr6	118214956	rs465226
chr6	118215002	rs456384
chr6	118215875	rs6917963
chr6	118216497	rs6923286
chr6	118216906	rs12202829
chr6	118217902	rs4945614
chr6	118218652	rs9481770
chr6	118218698	rs4946328
chr6	118220244	rs7768436
chr6	118220271	rs6933344
chr6	118220403	rs6911094
chr6	118221361	rs1889466
chr6	118221647	rs1889465
chr6	118222052	rs2050313
chr6	118222117	rs2050312
chr6	118222321	rs980916
chr6	118222352	rs9398485
chr6	118224067	rs4245500
chr6	118225093	rs2184365
chr6	118226026	rs2105020
chr6	118226649	rs2883848
chr6	118227014	rs9489324
chr6	118227063	rs9481772
chr6	118227705	rs2065707
chr6	118228941	rs6921633
chr6	118228991	rs6921657
chr6	118229202	rs9387565
chr6	118229388	rs4945617
chr6	118229710	rs1034247
chr6	118231291	rs17079862
chr6	118233300	rs9489325
chr6	118234452	rs928598
chr6	118235372	rs7762823
chr6	118236795	rs11153725
chr6	118237188	rs4945618
chr6	118238324	rs2883849
chr6	118240185	rs9401060
chr6	118240726	rs9489327
chr6	118240781	rs9320646
chr6	118240821	rs9385038
chr6	118244457	rs7453860
chr6	118244502	rs4946333
chr6	118245024	rs17079881
chr6	118245087	rs7749263
chr6	118245353	rs6912208
chr6	118246601	rs10499086
chr6	118248516	rs283077
chr6	118249351	rs3901856
chr6	118249827	rs281872
chr6	118251475	rs281869
chr6	118252898	rs281868
chr6	118254645	rs281867
chr6	118254667	rs281866
chr6	118255031	rs281865
chr6	118255824	rs169465
chr6	118256880	rs89107
chr6	118257937	rs3851206
chr6	118257968	rs281862
chr6	118258194	rs281861
chr6	118263741	rs176014
chr6	118265296	rs281859
chr6	118265324	rs3904613
chr6	118266476	rs283092
chr6	118267327	rs731695
chr6	118267521	rs283091
chr6	118268519	rs283090
chr6	118270944	rs927348
chr6	118271028	rs283088
chr6	118275778	rs283086
chr6	118277134	rs7452622
chr6	118278665	rs1889468
chr6	118282104	rs283085
chr6	118282607	rs11758375
chr6	118282836	rs283084
chr6	118282959	rs6927800
chr6	118283061	rs283083
chr6	118284278	rs283082
chr6	118284658	rs283081
chr6	118286499	rs447193
chr6	118287808	rs422833
chr6	118287816	rs372237
chr6	118288042	rs1743259
chr6	118288263	rs427027
chr6	118288968	rs444666
chr6	118289479	rs13199882
chr6	118289878	rs17422275
chr6	118289955	rs454842
chr6	118290429	rs376875
chr6	118290580	rs401172
chr6	118291191	rs1690662
chr6	118291237	rs1923282
chr6	118291452	rs431115
chr6	118291607	rs429084
chr6	118291716	rs430538
chr6	118291780	rs1630266
chr6	118292150	rs387945
chr6	118292167	rs413876
chr6	118292235	rs414091
chr6	118292272	rs399844
chr6	118293780	rs445566
chr6	118294114	rs450093
chr6	118294227	rs1743257
chr6	118295084	rs397445
chr6	118295874	rs419592
chr6	118300151	rs283063
chr6	118300293	rs283062
chr6	118300894	rs7747363
chr6	118301143	rs283060
chr6	118303272	rs937275
chr6	118304062	rs283058
chr6	118305317	rs12212582
chr6	118306340	rs283046
chr6	118307313	rs283045
chr6	118308702	rs283044
chr6	118309137	rs283043
chr6	118310119	rs283042
chr6	118310771	rs283040
chr6	118311172	rs4946336
chr6	118311330	rs1690667
chr6	118312460	rs283050
chr6	118312970	rs190756
chr6	118313535	rs11968293
chr6	118313916	rs1572226
chr6	118313959	rs283049
chr6	118315879	rs3734345
chr6	118318224	rs1334489
chr6	118320150	rs1743256
chr6	118321559	rs1761624
chr6	118321588	rs1006932
chr6	118322600	rs1690666
chr6	118324756	rs283055
chr6	118324797	rs7754754
chr6	118324853	rs7772845
chr6	118325837	rs1743254
chr6	118328637	rs283054
chr6	118329307	rs1690657
chr6	118331585	rs2501470
chr6	118331882	rs1690655
chr6	118331912	rs12210733
chr6	118332041	rs12210810
chr6	118332458	rs6911339
chr6	118333009	rs1690654
chr6	118333145	rs12212795
chr6	118333425	rs1626650
chr6	118334218	rs1413631
chr6	118335271	rs1413630
chr6	118335796	rs1743247
chr6	118343945	rs1743242
chr6	118344424	rs2483916
chr6	118344492	rs2483917
chr6	118344727	rs2483918
chr6	118346359	rs11153730
chr6	118346532	rs1614226
chr6	118346975	rs283052
chr6	118348779	rs172212
chr6	118348888	rs937276
chr6	118351912	rs937277
chr6	118352895	rs1690669
chr6	118352933	rs1690670
chr6	118353228	rs1761628
chr6	118353820	rs1690671
chr6	118354774	rs1761630
chr6	118355074	rs1630880
chr6	118355674	rs283095
chr6	118355721	rs1761631
chr6	118358015	rs4946338
chr6	118359118	rs1690673
chr6	118359211	rs11970286
chr6	118359389	rs12215355
chr6	118360165	rs6569013
chr6	118360376	rs6569014
chr6	118363880	rs12665409
chr6	118364151	rs9489355
chr6	118365181	rs6569015
chr6	118366306	rs2077162
chr6	118370989	rs10457327
chr6	118371141	rs7764093
chr6	118371335	rs7764272
chr6	118371351	rs7764280
chr6	118371818	rs7453914
chr6	118372339	rs4551203
chr6	118372502	rs9320649
chr6	118373301	rs6920640
chr6	118373793	rs6903459
chr6	118373886	rs6903177
chr6	118374133	rs13206243
chr6	118375175	rs7767864
chr6	118376285	rs1344178
chr6	118376804	rs7757815
chr6	118376818	rs7757943
chr6	118377006	rs6569017
chr6	118377346	rs9320650
chr6	118377907	rs13192975
chr6	118378765	rs12205899
chr6	118378974	rs17080082
chr6	118383403	rs9285429
chr6	118383804	rs11153732
chr6	118384050	rs2078079
chr6	118384625	rs6937642
chr6	118385284	rs3890198
chr6	118387586	rs2356175
chr6	118390140	rs12206973
chr6	118395155	rs6923888
chr6	118396219	rs12660455
chr6	118396651	rs17080124
chr6	118397079	rs6936178
chr6	118397417	rs4946343
chr6	118398250	rs7758680
chr6	118398602	rs7742696
chr6	118399285	rs9320652
chr6	118399541	rs9489369
chr6	118400400	rs7758933
chr6	118400465	rs17226667
chr6	118400887	rs9320653
chr6	118400955	rs4599686
chr6	118401332	rs3951042
chr6	118401426	rs4027875
chr6	118402334	rs4027876
chr6	118402500	rs4027877
chr6	118403186	rs7756973
chr6	118403778	rs4027878
chr6	118404205	rs9489371
chr6	118404301	rs7742210
chr6	118405057	rs11153734
chr6	118405080	rs9489372
chr6	118405139	rs12154067
chr6	118405432	rs11153735
chr6	118407900	rs9489373
chr6	118408109	rs7745692
chr6	118410305	rs10457330
chr6	118412004	rs9489377
chr6	118412159	rs12192380
chr6	118413792	rs9489378
chr6	118420219	rs17227124
chr6	118437071	rs9489394
chr6	118437580	rs6939809
chr6	118442182	rs2356178
chr6	118444953	rs2356180
chr6	118446987	rs6919887
chr6	118449011	rs2356182
chr6	118451345	rs9481807
chr6	118451420	rs17825393
chr6	118452446	rs11153748
chr6	118455646	rs9489403
chr6	118457079	rs1344249
chr6	118458983	rs12214483
chr6	118461073	rs1319987
chr6	118461216	rs1319988
chr6	118462360	rs2356184
chr6	118462855	rs10457338
chr6	118465323	rs3798420
chr6	118467489	rs11752626
chr6	118470272	rs4502975
chr6	118471174	rs9489407
chr6	118473527	rs12661338
chr6	118473989	rs724868
chr6	118474631	rs7745369
chr6	118479727	rs2187945
chr6	118481558	rs9489409
chr6	118482750	rs9401073
chr6	118485630	rs2213856
chr6	118486628	rs25423
chr6	118486684	rs25422
chr6	118486836	rs25421
chr6	118487696	rs9481815
chr6	118487965	rs9489414
chr6	118488274	rs2356492
chr6	118492157	rs4307206
chr6	118498049	rs12194555
chr6	118499828	rs9489417
chr6	118500731	rs6925641
chr6	118501403	rs933257
chr6	118502448	rs9489419
chr6	118502638	rs9481819
chr6	118502812	rs11967375
chr6	118503522	rs9372506
chr6	118504929	rs9489420
chr6	118505532	rs12199463
chr6	118506673	rs10484289
chr6	118506817	rs9489421
chr6	118506961	rs11755121
chr6	118507780	rs12203311
chr6	118508168	rs1016095
chr6	118511157	rs9489424
chr6	118513608	rs11153752
chr6	118519117	rs12204456
chr6	118520395	rs9374736
chr6	118522926	rs7757337
chr6	118524005	rs12203844
chr6	118524247	rs12333080
chr6	118524859	rs9481821
chr6	118527156	rs7740922
chr6	118527322	rs7741644
chr6	118529103	rs17080292
chr6	118529793	rs973944
chr6	118532874	rs17080302
chr6	118533070	rs1547326
chr6	118533557	rs7749694
chr6	118535659	rs12216440
chr6	118537016	rs10484287
chr6	118541982	rs6929390
chr6	118542626	rs12206329
chr6	118542785	rs9489432
chr6	118544358	rs12195048
chr6	118545843	rs9489433
chr6	118548567	rs3752581
chr6	118552654	rs9489436
chr6	118553182	rs9489437
chr6	118553999	rs13192336
chr6	118554929	rs9481825
chr6	118556307	rs9489438
chr6	118557758	rs9489439
chr6	118560659	rs1051429
chr6	118565134	rs6941759
chr6	118565452	rs763254
chr6	118565798	rs3734382
chr6	118566140	rs3734381
chr6	118570419	rs2181513
chr6	118572698	rs7751467
chr6	118573305	rs9320656
chr6	118573630	rs4946349
chr6	118577512	rs9489446
chr6	118577851	rs13437605
chr6	118578159	rs516463
chr6	118578206	rs7759088
chr6	118579683	rs9489447
chr6	118579777	rs11968176
chr6	118580346	rs11968351
chr6	118580630	rs9489448
chr6	118580704	rs9489449
chr6	118584828	rs12192306
chr6	118589661	rs6569022
chr6	118589705	rs9489452
chr6	118595232	rs485416
chr6	118595464	rs13220480
chr6	118598468	rs9481833
chr6	118599122	rs9489457
chr6	118599340	rs9489458
chr6	118600223	rs7754293
chr6	118603934	rs12208253
chr6	118606692	rs9489462
chr6	118608045	rs7740645
chr6	118608854	rs12190763
chr6	118609481	rs12199837
chr6	118610503	rs11153761
chr6	118611917	rs7762990
chr6	118613346	rs7769001
chr6	118614043	rs9489467
chr6	118614253	rs6569023
chr6	118615131	rs6902812
chr6	118615976	rs763255
chr6	118617575	rs11153763
chr6	118623844	rs2356502
chr6	118625383	rs9481840
chr6	118634060	rs1343288
chr6	118635035	rs4412243
chr6	118635284	rs10484286
chr6	118635664	rs9320660
chr6	118636217	rs11755532
chr6	118636705	rs10457344
chr6	118638913	rs7757407
chr6	118639877	rs17080423
chr6	118640252	rs12200232
chr6	118641577	rs6906287
chr6	118647725	rs9689896
chr6	118652835	rs1936059
chr6	118652879	rs9489487
chr6	118653635	rs9481842
chr6	118654058	rs12189855
chr6	118654298	rs4416700
chr6	118655119	rs17348534
chr6	118655370	rs1891712
chr6	118655577	rs1318050
chr6	118659393	rs4945623
chr6	118659949	rs12153828
chr6	118662761	rs12210025
chr6	118664775	rs17080456
chr6	118665009	rs9320663
chr6	118665065	rs9320664
chr6	118665146	rs9320665
chr6	118666989	rs11153768
chr6	118667199	rs10872167
chr6	118669778	rs9481844
chr6	118670439	rs2798321
chr6	118670790	rs17427284
chr6	118672469	rs11756438
chr6	118672479	rs11756440
chr6	118677470	rs17349133
chr6	118677593	rs2638551
chr6	118678143	rs2798325
chr6	118678249	rs2638552
chr6	118679069	rs3902035
chr6	118679430	rs902779
chr6	118681418	rs17349301
chr6	118681481	rs17349329
chr6	118681516	rs1844963
chr6	118682580	rs2638541
chr6	118683568	rs1891715
chr6	118684063	rs2798326
chr6	118684190	rs2798327
chr6	118684215	rs2798328
chr6	118684622	rs11754023
chr6	118685333	rs2638530
chr6	118686145	rs6937176
chr6	118688401	rs1891713
chr6	118688902	rs2798329
chr6	118691911	rs10485390
chr6	118692239	rs11755295
chr6	118692813	rs794859
chr6	118695039	rs9387596
chr6	118696341	rs4027595
chr6	118697339	rs1771756
chr6	118697714	rs1771755
chr6	118697901	rs1688631
chr6	118698928	rs9489504
chr6	118699032	rs4946356
chr6	118700725	rs2046951
chr6	118701790	rs9481850
chr6	118702124	rs2452262
chr6	118702649	rs17694991
chr6	118704004	rs17825844
chr6	118706162	rs7746210
chr6	118706687	rs1771752
chr6	118706792	rs10499088
chr6	118709738	rs10872168
chr6	118711016	rs11153771
chr6	118712284	rs11961110
chr6	118713923	rs11153773
chr6	118718319	rs1771748
chr6	118722735	rs9489510
chr6	118723290	rs10499087
chr6	118724382	rs12661563
chr6	118724854	rs11153774
chr6	118725159	rs6929610
chr6	118725987	rs13214336

### Sheet: GWS+LD Variants
chr6	118117355	rs17079715
chr6	118131194	rs17079741
chr6	118164154	rs11970553
chr6	118169271	rs17335798
chr6	118197186	rs205927
chr6	118197591	rs205926
chr6	118206725	rs1413846
chr6	118206855	rs1413845
chr6	118207330	rs7744024
chr6	118207594	rs7766406
chr6	118207868	rs150144
chr6	118207950	rs205923
chr6	118208100	rs205922
chr6	118208111	rs205921
chr6	118209293	rs205920
chr6	118209862	rs205919
chr6	118210592	rs205918
chr6	118210649	rs205917
chr6	118210985	rs205916
chr6	118211386	rs205915
chr6	118213130	rs458588
chr6	118213228	rs455227
chr6	118213948	rs455338
chr6	118214052	rs460399
chr6	118214736	rs457210
chr6	118214820	rs457162
chr6	118214956	rs465226
chr6	118215002	rs456384
chr6	118215875	rs6917963
chr6	118216084	rs2883846
chr6	118216086	rs112615743
chr6	118216187	rs2883847
chr6	118216388	rs9320645
chr6	118216497	rs6923286
chr6	118216624	rs34367290
chr6	118216906	rs12202829
chr6	118217902	rs4945614
chr6	118218652	rs9481770
chr6	118218698	rs4946328
chr6	118219533	rs9374723
chr6	118219935	rs6569007
chr6	118220098	rs7748215
chr6	118220244	rs7768436
chr6	118220271	rs6933344
chr6	118220403	rs6911094
chr6	118221361	rs1889466
chr6	118221647	rs1889465
chr6	118222052	rs2050313
chr6	118222117	rs2050312
chr6	118222321	rs980916
chr6	118222352	rs9398485
chr6	118223371	rs112918921
chr6	118224067	rs4245500
chr6	118224944	rs4945615
chr6	118225093	rs2184365
chr6	118225233	rs1931976
chr6	118225728	rs36012145
chr6	118225961	rs34889941
chr6	118226001	rs2105021
chr6	118226026	rs2105020
chr6	118226155	rs2095406
chr6	118226472	rs2356077
chr6	118226649	rs2883848
chr6	118226684	rs9481771
chr6	118226979	rs9489323
chr6	118226987	rs58826473
chr6	118227014	rs9489324
chr6	118227063	rs9481772
chr6	118227681	rs3079956
chr6	118227705	rs2065707
chr6	118228310	rs369823722
chr6	118228311	rs368462392
chr6	118228313	rs199901672
chr6	118228314	rs374040631
chr6	118228316	rs75154795
chr6	118228318	rs111522287
chr6	118228941	rs6921633
chr6	118228991	rs6921657
chr6	118229202	rs9387565
chr6	118229388	rs4945617
chr6	118229710	rs1034247
chr6	118231291	rs17079862
chr6	118231804	rs12211232
chr6	118233300	rs9489325
chr6	118234392	rs928599
chr6	118234452	rs928598
chr6	118234891	rs5879454
chr6	118235372	rs7762823
chr6	118235465	rs9489326
chr6	118236795	rs11153725
chr6	118237188	rs4945618
chr6	118237357	rs67116512
chr6	118238324	rs2883849
chr6	118238495	rs3951016
chr6	118239504	rs5879455
chr6	118240185	rs9401060
chr6	118240726	rs9489327
chr6	118240781	rs9320646
chr6	118240821	rs9385038
chr6	118241707	rs6569009
chr6	118244457	rs7453860
chr6	118244502	rs4946333
chr6	118245024	rs17079881
chr6	118245087	rs7749263
chr6	118245353	rs6912208
chr6	118246601	rs10499086
chr6	118248516	rs283077
chr6	118249351	rs3901856
chr6	118249827	rs281872
chr6	118250987	rs281870
chr6	118251323	rs9372498
chr6	118251475	rs281869
chr6	118252898	rs281868
chr6	118254439	rs3900941
chr6	118254587	rs17079898
chr6	118254645	rs281867
chr6	118254667	rs281866
chr6	118255031	rs281865
chr6	118255070	rs281864
chr6	118255307	rs62421485
chr6	118255489	rs62421486
chr6	118255824	rs169465
chr6	118256880	rs89107
chr6	118257937	rs3851206
chr6	118257968	rs281862
chr6	118258194	rs281861
chr6	118259648	rs11372367
chr6	118263741	rs176014
chr6	118265296	rs281859
chr6	118265324	rs3904613
chr6	118266476	rs283092
chr6	118267327	rs731695
chr6	118267521	rs283091
chr6	118268519	rs283090
chr6	118268811	rs283089
chr6	118270238	rs6924560
chr6	118270944	rs927348
chr6	118271028	rs283088
chr6	118273458	rs72965660
chr6	118273645	rs55697000
chr6	118275044	rs283087
chr6	118275778	rs283086
chr6	118277134	rs7452622
chr6	118278665	rs1889468
chr6	118280817	rs62421489
chr6	118282104	rs283085
chr6	118282433	rs35208150
chr6	118282607	rs11758375
chr6	118282836	rs283084
chr6	118282959	rs6927800
chr6	118283061	rs283083
chr6	118284278	rs283082
chr6	118284360	rs35154293
chr6	118284658	rs283081
chr6	118284837	rs283080
chr6	118286499	rs447193
chr6	118286822	rs383574
chr6	118287808	rs422833
chr6	118287816	rs372237
chr6	118288011	rs2356080
chr6	118288042	rs1743259
chr6	118288263	rs427027
chr6	118288627	rs406031
chr6	118288968	rs444666
chr6	118289019	rs1743258
chr6	118289479	rs13199882
chr6	118289878	rs17422275
chr6	118289955	rs454842
chr6	118290218	rs140936569
chr6	118290265	rs1690664
chr6	118290429	rs376875
chr6	118290580	rs401172
chr6	118290855	rs1874082
chr6	118290986	rs1874081
chr6	118291191	rs1690662
chr6	118291237	rs1923282
chr6	118291341	rs11371597
chr6	118291452	rs431115
chr6	118291607	rs429084
chr6	118291716	rs430538
chr6	118291780	rs1630266
chr6	118291905	rs412995
chr6	118292135	rs2065021
chr6	118292150	rs387945
chr6	118292167	rs413876
chr6	118292235	rs414091
chr6	118292272	rs399844
chr6	118293047	rs72965702
chr6	118293355	rs422268
chr6	118293557	rs387266
chr6	118293780	rs445566
chr6	118294114	rs450093
chr6	118294227	rs1743257
chr6	118295084	rs397445
chr6	118295874	rs419592
chr6	118296716	rs1761620
chr6	118296885	rs1690658
chr6	118297089	rs445099
chr6	118297237	rs369383
chr6	118297776	rs149900672
chr6	118297818	rs166881
chr6	118298867	rs283067
chr6	118298901	rs283066
chr6	118298931	rs188181
chr6	118299041	rs283065
chr6	118299703	rs283064
chr6	118299915	rs1761622
chr6	118300151	rs283063
chr6	118300293	rs283062
chr6	118300894	rs7747363
chr6	118300974	rs283061
chr6	118301143	rs283060
chr6	118303272	rs937275
chr6	118303319	rs283059
chr6	118304062	rs283058
chr6	118304400	rs35310449
chr6	118304571	rs283057
chr6	118305317	rs12212582
chr6	118306092	rs283047
chr6	118306211	rs10708664
chr6	118306340	rs283046
chr6	118306341	rs6940985
chr6	118307120	rs143003871
chr6	118307301	rs1321985
chr6	118307313	rs283045
chr6	118308702	rs283044
chr6	118309137	rs283043
chr6	118310119	rs283042
chr6	118310771	rs283040
chr6	118311172	rs4946336
chr6	118311330	rs1690667
chr6	118311673	rs283051
chr6	118312460	rs283050
chr6	118312970	rs190756
chr6	118313535	rs11968293
chr6	118313916	rs1572226
chr6	118313959	rs283049
chr6	118315739	rs283048
chr6	118315879	rs3734345
chr6	118317889	rs141430267
chr6	118318224	rs1334489
chr6	118320150	rs1743256
chr6	118321108	rs10544781
chr6	118321559	rs1761624
chr6	118321571	rs2067380
chr6	118321588	rs1006932
chr6	118322600	rs1690666
chr6	118324756	rs283055
chr6	118324797	rs7754754
chr6	118324853	rs7772845
chr6	118325837	rs1743254
chr6	118327881	rs2093369
chr6	118328372	rs1743253
chr6	118328637	rs283054
chr6	118329147	rs1761625
chr6	118329273	rs1690656
chr6	118329307	rs1690657
chr6	118330043	rs10596642
chr6	118330108	rs1743252
chr6	118330330	rs1743251
chr6	118330464	rs1743250
chr6	118330741	rs1743249
chr6	118331585	rs2501470
chr6	118331882	rs1690655
chr6	118331912	rs12210733
chr6	118332041	rs12210810
chr6	118332173	rs6906332
chr6	118332458	rs6911339
chr6	118332542	rs6911035
chr6	118332641	rs57519733
chr6	118333009	rs1690654
chr6	118333145	rs12212795
chr6	118333211	rs149379258
chr6	118333425	rs1626650
chr6	118333673	rs1743248
chr6	118333857	rs72967533
chr6	118334218	rs1413631
chr6	118335271	rs1413630
chr6	118335796	rs1743247
chr6	118336259	rs112823250
chr6	118336489	rs1743245
chr6	118336622	rs1690653
chr6	118336645	rs1743244
chr6	118337093	rs4945621
chr6	118337260	rs117795065
chr6	118337797	rs1690652
chr6	118337989	rs201516411
chr6	118338330	rs2501472
chr6	118338717	rs1690650
chr6	118339455	rs1690649
chr6	118340149	rs1743243
chr6	118340788	rs1690648
chr6	118341918	rs1622849
chr6	118341982	rs283053
chr6	118343945	rs1743242
chr6	118344424	rs2483916
chr6	118344492	rs2483917
chr6	118344561	rs61543167
chr6	118344727	rs2483918
chr6	118346359	rs11153730
chr6	118346532	rs1614226
chr6	118346975	rs283052
chr6	118348779	rs172212
chr6	118348888	rs937276
chr6	118350230	rs1743261
chr6	118350388	rs35602717
chr6	118351912	rs937277
chr6	118352895	rs1690669
chr6	118352933	rs1690670
chr6	118353228	rs1761628
chr6	118353783	rs1761629
chr6	118353820	rs1690671
chr6	118354774	rs1761630
chr6	118355074	rs1630880
chr6	118355674	rs283095
chr6	118355721	rs1761631
chr6	118356402	rs3047902
chr6	118356651	rs1413629
chr6	118357154	rs1761617
chr6	118357661	rs1743246
chr6	118357831	rs35905459
chr6	118358015	rs4946338
chr6	118358033	rs77232611
chr6	118358756	rs79364213
chr6	118358811	rs1743241
chr6	118359118	rs1690673
chr6	118359211	rs11970286
chr6	118359389	rs12215355
chr6	118360165	rs6569013
chr6	118360376	rs6569014
chr6	118361458	rs9374728
chr6	118363366	rs4946339
chr6	118363880	rs12665409
chr6	118364151	rs9489355
chr6	118365181	rs6569015
chr6	118366231	rs2077161
chr6	118366306	rs2077162
chr6	118367799	rs28655926
chr6	118368851	rs9320648
chr6	118369107	rs138527257
chr6	118370282	rs77710920
chr6	118370989	rs10457327
chr6	118371141	rs7764093
chr6	118371335	rs7764272
chr6	118371351	rs7764280
chr6	118371609	rs11348579
chr6	118371818	rs7453914
chr6	118372339	rs4551203
chr6	118372502	rs9320649
chr6	118373301	rs6920640
chr6	118373793	rs6903459
chr6	118373886	rs6903177
chr6	118374133	rs13206243
chr6	118374239	rs56255677
chr6	118375175	rs7767864
chr6	118375369	rs72967573
chr6	118376285	rs1344178
chr6	118376771	rs72967574
chr6	118376804	rs7757815
chr6	118376818	rs7757943
chr6	118377006	rs6569017
chr6	118377346	rs9320650
chr6	118377687	rs79403049
chr6	118377907	rs13192975
chr6	118378166	rs72967581
chr6	118378231	rs6928210
chr6	118378765	rs12205899
chr6	118378974	rs17080082
chr6	118379967	rs6907846
chr6	118380419	rs200274155
chr6	118382605	rs67355721
chr6	118382749	rs10457328
chr6	118383403	rs9285429
chr6	118383804	rs11153732
chr6	118383831	rs3951044
chr6	118384050	rs2078079
chr6	118384291	rs62421532
chr6	118384625	rs6937642
chr6	118384933	rs62421533
chr6	118385284	rs3890198
chr6	118385480	rs2078383
chr6	118386180	rs35730412
chr6	118387586	rs2356175
chr6	118389400	rs72967597
chr6	118390140	rs12206973
chr6	118393078	rs4027887
chr6	118395155	rs6923888
chr6	118396219	rs12660455
chr6	118396651	rs17080124
chr6	118397079	rs6936178
chr6	118397417	rs4946343
chr6	118398250	rs7758680
chr6	118398482	rs9489368
chr6	118398602	rs7742696
chr6	118398968	rs6904968
chr6	118399285	rs9320652
chr6	118399541	rs9489369
chr6	118400400	rs7758933
chr6	118400465	rs17226667
chr6	118400887	rs9320653
chr6	118400955	rs4599686
chr6	118401133	rs3951041
chr6	118401332	rs3951042
chr6	118401351	rs4593396
chr6	118401426	rs4027875
chr6	118402166	rs11374479
chr6	118402334	rs4027876
chr6	118402500	rs4027877
chr6	118403186	rs7756973
chr6	118403402	rs62421535
chr6	118403564	rs11153733
chr6	118403778	rs4027878
chr6	118404205	rs9489371
chr6	118404301	rs7742210
chr6	118404597	rs7766732
chr6	118404683	rs7766907
chr6	118404708	rs7746778
chr6	118405057	rs11153734
chr6	118405080	rs9489372
chr6	118405139	rs12154067
chr6	118405432	rs11153735
chr6	118406128	rs72969525
chr6	118406809	rs62421536
chr6	118407900	rs9489373
chr6	118408109	rs7745692
chr6	118408540	rs62421538
chr6	118408811	rs72969531
chr6	118409396	rs62421539
chr6	118409465	rs60567881
chr6	118410305	rs10457330
chr6	118411616	rs9489376
chr6	118412004	rs9489377
chr6	118412159	rs12192380
chr6	118412711	rs3951043
chr6	118412971	rs4027880
chr6	118412975	rs139492410
chr6	118413081	rs4027881
chr6	118413157	rs9481789
chr6	118413491	rs9481790
chr6	118413792	rs9489378
chr6	118415627	rs138176932
chr6	118417875	rs10457331
chr6	118418983	rs11359025
chr6	118419607	rs11280796
chr6	118420219	rs17227124
chr6	118420964	rs7769937
chr6	118421060	rs9489381
chr6	118421447	rs12526557
chr6	118422137	rs4027883
chr6	118422804	rs4314526
chr6	118423293	rs9489383
chr6	118423664	rs11153737
chr6	118423770	rs11153738
chr6	118424934	rs138696428
chr6	118424981	rs6936661
chr6	118425124	rs10872163
chr6	118425408	rs4568488
chr6	118425595	rs4489189
chr6	118426233	rs9481795
chr6	118426877	rs56130945
chr6	118426971	rs9717286
chr6	118427110	rs2356176
chr6	118427253	rs12210778
chr6	118427663	rs62424163
chr6	118428544	rs6916961
chr6	118428630	rs62424164
chr6	118428821	rs28831377
chr6	118428962	rs139086692
chr6	118429131	rs144175702
chr6	118429720	rs9481797
chr6	118430138	rs111662711
chr6	118430648	rs56165528
chr6	118431021	rs6940964
chr6	118432045	rs6926806
chr6	118432350	rs6927314
chr6	118432526	rs151198457
chr6	118433047	rs2356177
chr6	118433399	rs2883869
chr6	118434185	rs9481800
chr6	118434577	rs9489391
chr6	118434589	rs62424168
chr6	118435236	rs6922637
chr6	118435495	rs6927225
chr6	118435575	rs6927240
chr6	118435760	rs9489392
chr6	118435825	rs56399949
chr6	118437071	rs9489394
chr6	118437580	rs6939809
chr6	118437721	rs9489395
chr6	118438943	rs56070653
chr6	118440195	rs10457332
chr6	118440540	rs9489396
chr6	118441125	rs147097592
chr6	118442182	rs2356178
chr6	118442695	rs57813349
chr6	118443512	rs2356179
chr6	118444651	rs7356858
chr6	118444953	rs2356180
chr6	118444959	rs35327831
chr6	118445079	rs9374733
chr6	118445577	rs3047944
chr6	118445984	rs9489399
chr6	118446556	rs34479025
chr6	118446757	rs7356947
chr6	118446987	rs6919887
chr6	118447216	rs201213689
chr6	118447401	rs12201919
chr6	118449011	rs2356182
chr6	118449101	rs2356183
chr6	118450029	rs9489401
chr6	118450593	rs61367442
chr6	118451345	rs9481807
chr6	118451420	rs17825393
chr6	118452446	rs11153748
chr6	118455646	rs9489403
chr6	118455758	rs10457334
chr6	118456370	rs62424172
chr6	118457079	rs1344249
chr6	118458256	rs10456917
chr6	118458983	rs12214483
chr6	118459344	rs62424173
chr6	118459961	rs10457335
chr6	118460056	rs10457336
chr6	118460100	rs139811148
chr6	118460196	rs10457337
chr6	118461073	rs1319987
chr6	118461216	rs1319988
chr6	118462360	rs2356184
chr6	118462855	rs10457338
chr6	118463267	rs55868726
chr6	118463408	rs9481808
chr6	118464617	rs76372817
chr6	118465323	rs3798420
chr6	118466114	rs9489406
chr6	118467301	rs80276506
chr6	118467489	rs11752626
chr6	118467823	rs17825652
chr6	118468096	rs78757409
chr6	118468671	rs11965985
chr6	118468691	rs34377335
chr6	118470272	rs4502975
chr6	118471174	rs9489407
chr6	118472540	rs7772214
chr6	118473527	rs12661338
chr6	118473575	rs55862743
chr6	118473944	rs5879462
chr6	118473989	rs724868
chr6	118474359	rs6569020
chr6	118474631	rs7745369
chr6	118476218	rs62424175
chr6	118477439	rs62424176
chr6	118477927	rs7761996
chr6	118478759	rs2213858
chr6	118479727	rs2187945
chr6	118480011	rs9481811
chr6	118480076	rs56251294
chr6	118481558	rs9489409
chr6	118482750	rs9401073
chr6	118483314	rs141133873
chr6	118484138	rs28695601
chr6	118484772	rs144059311
chr6	118484773	rs150969193
chr6	118485401	rs55855541
chr6	118485401	rs2356491
chr6	118485617	rs2213857
chr6	118485630	rs2213856
chr6	118486628	rs25423
chr6	118486684	rs25422
chr6	118486836	rs25421
chr6	118487358	rs17424234
chr6	118487696	rs9481815
chr6	118487965	rs9489414
chr6	118488058	rs7749208
chr6	118488274	rs2356492
chr6	118489567	rs2356493
chr6	118490936	rs55899435
chr6	118490945	rs62424195
chr6	118491074	rs12530169
chr6	118492157	rs4307206
chr6	118495201	rs13219555
chr6	118498049	rs12194555
chr6	118498297	rs12194679
chr6	118498304	rs9489416
chr6	118498683	rs12196194
chr6	118499828	rs9489417
chr6	118500172	rs113277819
chr6	118500543	rs117202424
chr6	118500731	rs6925641
chr6	118501403	rs933257
chr6	118502448	rs9489419
chr6	118502638	rs9481819
chr6	118502812	rs11967375
chr6	118503522	rs9372506
chr6	118503890	rs12195858
chr6	118504929	rs9489420
chr6	118505081	rs34479834
chr6	118505532	rs12199463
chr6	118506084	rs62424198
chr6	118506089	rs62424199
chr6	118506673	rs10484289
chr6	118506817	rs9489421
chr6	118506961	rs11755121
chr6	118507780	rs12203311
chr6	118508168	rs1016095
chr6	118508874	rs2157569
chr6	118509818	rs9320655
chr6	118510253	rs139762108
chr6	118511042	rs67832971
chr6	118511157	rs9489424
chr6	118513289	rs72952733
chr6	118513608	rs11153752
chr6	118514380	rs11967858
chr6	118514539	rs200302690
chr6	118514623	rs9489425
chr6	118514990	rs11153753
chr6	118516105	rs2213855
chr6	118517027	rs181147638
chr6	118517028	rs185186090
chr6	118517031	rs149066502
chr6	118517619	rs62424200
chr6	118517918	rs111233522
chr6	118518077	rs11760046
chr6	118518324	rs11760114
chr6	118518876	rs9374735
chr6	118519117	rs12204456
chr6	118520395	rs9374736
chr6	118520996	rs7766888
chr6	118522190	rs4946347
chr6	118522438	rs13217710
chr6	118522926	rs7757337
chr6	118523058	rs7757892
chr6	118524005	rs12203844
chr6	118524247	rs12333080
chr6	118524465	rs149343537
chr6	118524859	rs9481821
chr6	118526291	rs12194496
chr6	118526388	rs79477297
chr6	118527156	rs7740922
chr6	118527322	rs7741644
chr6	118527402	rs7761717
chr6	118527636	rs11758454
chr6	118529103	rs17080292
chr6	118529212	rs12207209
chr6	118529540	rs9387586
chr6	118529595	rs6930900
chr6	118529793	rs973944
chr6	118529864	rs62424202
chr6	118530802	rs11756983
chr6	118530805	rs11153754
chr6	118530872	rs34433730
chr6	118531305	rs6938041
chr6	118531398	rs6938226
chr6	118531772	rs9489428
chr6	118532351	rs11753128
chr6	118532874	rs17080302
chr6	118533070	rs1547326
chr6	118533487	rs34447280
chr6	118533557	rs7749694
chr6	118533626	rs67299819
chr6	118534917	rs11754973
chr6	118535659	rs12216440
chr6	118537016	rs10484287
chr6	118538703	rs61632927
chr6	118539659	rs148885686
chr6	118540479	rs62424204
chr6	118541841	rs71733590
chr6	118541982	rs6929390
chr6	118542431	rs12192682
chr6	118542593	rs57250029
chr6	118542626	rs12206329
chr6	118542785	rs9489432
chr6	118543180	rs142856394
chr6	118543662	rs61159775
chr6	118544358	rs12195048
chr6	118545595	rs72952761
chr6	118545843	rs9489433
chr6	118546043	rs58524043
chr6	118548567	rs3752581
chr6	118550917	rs12211576
chr6	118551400	rs34030625
chr6	118552654	rs9489436
chr6	118553182	rs9489437
chr6	118553232	rs59502810
chr6	118553999	rs13192336
chr6	118554095	rs13192574
chr6	118554240	rs12153938
chr6	118554522	rs12153955
chr6	118554929	rs9481825
chr6	118555213	rs9481826
chr6	118555376	rs2356497
chr6	118556307	rs9489438
chr6	118557758	rs9489439
chr6	118559477	rs12198461
chr6	118560659	rs1051429
chr6	118562654	rs72952771
chr6	118562929	rs12197337
chr6	118562935	rs541442
chr6	118563635	rs767140
chr6	118563636	rs767139
chr6	118564127	rs139303194
chr6	118564132	rs200939100
chr6	118564134	rs62422181
chr6	118564135	rs62422182
chr6	118564406	rs12199508
chr6	118564787	rs9489442
chr6	118565000	rs9489443
chr6	118565035	rs34251045
chr6	118565134	rs6941759
chr6	118565452	rs763254
chr6	118565798	rs3734382
chr6	118566140	rs3734381
chr6	118566551	rs12204855
chr6	118567590	rs72952787
chr6	118568731	rs7758614
chr6	118568767	rs516212
chr6	118568789	rs28605789
chr6	118569065	rs35407905
chr6	118569214	rs55850368
chr6	118570381	rs55697388
chr6	118570419	rs2181513
chr6	118570957	rs35029749
chr6	118571694	rs7763904
chr6	118571816	rs72952793
chr6	118572003	rs12153824
chr6	118572698	rs7751467
chr6	118573069	rs4946348
chr6	118573108	rs72952795
chr6	118573305	rs9320656
chr6	118573630	rs4946349
chr6	118574318	rs72952798
chr6	118576890	rs140800
chr6	118577512	rs9489446
chr6	118577851	rs13437605
chr6	118578159	rs516463
chr6	118578206	rs7759088
chr6	118578514	rs7763596
chr6	118578802	rs72954806
chr6	118579390	rs62663261
chr6	118579683	rs9489447
chr6	118579777	rs11968176
chr6	118580346	rs11968351
chr6	118580630	rs9489448
chr6	118580704	rs9489449
chr6	118581627	rs7751213
chr6	118583222	rs9489450
chr6	118583693	rs6569021
chr6	118583988	rs422312
chr6	118584828	rs12192306
chr6	118584829	rs12192216
chr6	118585060	rs492562
chr6	118585890	rs62422189
chr6	118588072	rs62422190
chr6	118588317	rs56082110
chr6	118589661	rs6569022
chr6	118589705	rs9489452
chr6	118590267	rs59671368
chr6	118591122	rs62422193
chr6	118591344	rs11153758
chr6	118592682	rs6928336
chr6	118593863	rs9489454
chr6	118594804	rs62422195
chr6	118595232	rs485416
chr6	118595282	rs111365341
chr6	118595464	rs13220480
chr6	118595923	rs12203006
chr6	118597059	rs11408707
chr6	118597060	rs2356499
chr6	118597106	rs7766375
chr6	118597514	rs9481832
chr6	118597963	rs9489455
chr6	118598317	rs9489456
chr6	118598430	rs35962656
chr6	118598468	rs9481833
chr6	118599122	rs9489457
chr6	118599340	rs9489458
chr6	118599697	rs11153759
chr6	118600083	rs77296465
chr6	118600223	rs7754293
chr6	118602568	rs62422220
chr6	118602915	rs9489459
chr6	118603934	rs12208253
chr6	118604071	rs10457341
chr6	118604418	rs62422221
chr6	118604509	rs482910
chr6	118604591	rs9489460
chr6	118604912	rs139529392
chr6	118604931	rs138091190
chr6	118605388	rs9489461
chr6	118605718	rs59500603
chr6	118606692	rs9489462
chr6	118608045	rs7740645
chr6	118608355	rs9489463
chr6	118608854	rs12190763
chr6	118609481	rs12199837
chr6	118610064	rs11374652
chr6	118610503	rs11153761
chr6	118611789	rs9489465
chr6	118611902	rs61239992
chr6	118611917	rs7762990
chr6	118613346	rs7769001
chr6	118613577	rs7773274
chr6	118614043	rs9489467
chr6	118614178	rs2184402
chr6	118614253	rs6569023
chr6	118615131	rs6902812
chr6	118615976	rs763255
chr6	118616595	rs13213527
chr6	118616743	rs62422223
chr6	118616814	rs2356500
chr6	118616898	rs2883956
chr6	118617575	rs11153763
chr6	118619607	rs3862828
chr6	118619953	rs62422224
chr6	118620728	rs4027728
chr6	118621208	rs2356501
chr6	118622067	rs77424676
chr6	118623844	rs2356502
chr6	118624154	rs13191610
chr6	118624270	rs4946350
chr6	118624298	rs4946351
chr6	118625029	rs9489477
chr6	118625377	rs9489478
chr6	118625383	rs9481840
chr6	118625925	rs372668163
chr6	118626136	rs7754272
chr6	118626870	rs10457342
chr6	118627162	rs2096265
chr6	118628545	rs72956993
chr6	118628672	rs138925552
chr6	118630542	rs9401080
chr6	118630717	rs11756757
chr6	118632211	rs6569024
chr6	118634060	rs1343288
chr6	118634259	rs35597566
chr6	118634667	rs55932431
chr6	118634733	rs11297994
chr6	118635035	rs4412243
chr6	118635284	rs10484286
chr6	118635664	rs9320660
chr6	118635694	rs12215793
chr6	118636037	rs62422227
chr6	118636113	rs62422228
chr6	118636217	rs11755532
chr6	118636705	rs10457344
chr6	118638125	rs62422229
chr6	118638273	rs62422230
chr6	118638913	rs7757407
chr6	118639356	rs11153767
chr6	118639877	rs17080423
chr6	118640252	rs12200232
chr6	118641405	rs34498124
chr6	118641577	rs6906287
chr6	118643460	rs7772921
chr6	118644485	rs34474283
chr6	118646153	rs6909211
chr6	118646302	rs80153509
chr6	118647523	rs62422234
chr6	118647725	rs9689896
chr6	118649746	rs11372769
chr6	118650188	rs6923686
chr6	118650750	rs62422235
chr6	118651470	rs62422236
chr6	118651974	rs6913012
chr6	118652790	rs9489486
chr6	118652835	rs1936059
chr6	118652879	rs9489487
chr6	118653635	rs9481842
chr6	118653712	rs60035386
chr6	118654058	rs12189855
chr6	118654298	rs4416700
chr6	118654617	rs1936058
chr6	118655119	rs17348534
chr6	118655370	rs1891712
chr6	118655577	rs1318050
chr6	118655585	rs1808098
chr6	118656605	rs11752928
chr6	118656892	rs61380216
chr6	118657738	rs5879464
chr6	118658804	rs7749356
chr6	118659035	rs34496399
chr6	118659393	rs4945623
chr6	118659866	rs6928957
chr6	118659949	rs12153828
chr6	118660895	rs57604070
chr6	118660913	rs55894300
chr6	118662296	rs10457345
chr6	118662518	rs72958930
chr6	118662761	rs12210025
chr6	118664339	rs9401081
chr6	118664604	rs6569026
chr6	118664775	rs17080456
chr6	118665009	rs9320663
chr6	118665035	rs17427116
chr6	118665065	rs9320664
chr6	118665146	rs9320665
chr6	118666396	rs62422247
chr6	118666447	rs62422248
chr6	118666989	rs11153768
chr6	118667199	rs10872167
chr6	118668012	rs9285430
chr6	118668018	rs9320666
chr6	118669019	rs62422250
chr6	118669445	rs66576890
chr6	118669778	rs9481844
chr6	118670355	rs2638553
chr6	118670439	rs2798321
chr6	118670442	rs2798322
chr6	118670624	rs56406560
chr6	118670790	rs17427284
chr6	118670970	rs66483063
chr6	118671159	rs2798323
chr6	118671160	rs9489493
chr6	118672469	rs11756438
chr6	118672479	rs11756440
chr6	118674134	rs55892056
chr6	118677318	rs2638550
chr6	118677470	rs17349133
chr6	118677593	rs2638551
chr6	118678143	rs2798325
chr6	118678249	rs2638552
chr6	118678473	rs9489497
chr6	118678921	rs141914886
chr6	118679040	rs2638545
chr6	118679069	rs3902035
chr6	118679330	rs72960977
chr6	118679430	rs902779
chr6	118680363	rs1857312
chr6	118680422	rs35446162
chr6	118680642	rs1343287
chr6	118680710	rs144155383
chr6	118680712	rs114681657
chr6	118680783	rs7764388
chr6	118680815	rs2638544
chr6	118681365	rs1844964
chr6	118681418	rs17349301
chr6	118681481	rs17349329
chr6	118681516	rs1844963
chr6	118681767	rs199966143
chr6	118681822	rs62422253
chr6	118682580	rs2638541
chr6	118682731	rs568590773
chr6	118682771	rs71559841
chr6	118683086	rs62422254
chr6	118683568	rs1891715
chr6	118684063	rs2798326
chr6	118684190	rs2798327
chr6	118684215	rs2798328
chr6	118684622	rs11754023
chr6	118685296	rs2638529
chr6	118685333	rs2638530
chr6	118685354	rs35650528
chr6	118686145	rs6937176
chr6	118686264	rs62422258
chr6	118686569	rs62422259
chr6	118686970	rs62423960
chr6	118687142	rs72962906
chr6	118687238	rs62423961
chr6	118687262	rs62423962
chr6	118687661	rs62423963
chr6	118687902	rs62423964
chr6	118687924	rs62423965
chr6	118687947	rs2638532
chr6	118688132	rs28710027
chr6	118688164	rs60497831
chr6	118688281	rs1891714
chr6	118688401	rs1891713
chr6	118688902	rs2798329
chr6	118688943	rs2638533
chr6	118688981	rs62423966
chr6	118689173	rs62423967
chr6	118689351	rs62423968
chr6	118689434	rs62423969
chr6	118689738	rs62423970
chr6	118689804	rs62423993
chr6	118690100	rs56344535
chr6	118690434	rs62423994
chr6	118690673	rs62423995
chr6	118691260	rs794857
chr6	118691612	rs62423997
chr6	118691671	rs56061975
chr6	118691911	rs10485390
chr6	118692239	rs11755295
chr6	118692369	rs62423999
chr6	118692813	rs794859
chr6	118693394	rs62424000
chr6	118694143	rs794861
chr6	118695039	rs9387596
chr6	118695058	rs72962938
chr6	118695992	rs4945624
chr6	118696341	rs4027595
chr6	118697156	rs57237379
chr6	118697339	rs1771756
chr6	118697714	rs1771755
chr6	118697901	rs1688631
chr6	118698928	rs9489504
chr6	118699032	rs4946356
chr6	118699842	rs62424001
chr6	118700725	rs2046951
chr6	118701790	rs9481850
chr6	118702124	rs2452262
chr6	118702649	rs17694991
chr6	118703494	rs62424002
chr6	118704004	rs17825844
chr6	118706162	rs7746210
chr6	118706687	rs1771752
chr6	118706792	rs10499088
chr6	118709738	rs10872168
chr6	118711016	rs11153771
chr6	118711291	rs11153772
chr6	118712284	rs11961110
chr6	118713923	rs11153773
chr6	118713978	rs1688609
chr6	118716785	rs62424004
chr6	118718319	rs1771748
chr6	118721857	rs11961965
chr6	118722735	rs9489510
chr6	118723290	rs10499087
chr6	118724382	rs12661563
chr6	118724854	rs11153774
chr6	118725159	rs6929610
chr6	118725574	rs13197830
chr6	118725987	rs13214336

### Sheet: OCR Overlapping Variants
chr6	118218652	rs9481770
chr6	118218698	rs4946328
chr6	118220403	rs6911094
chr6	118221361	rs1889466
chr6	118240726	rs9489327
chr6	118240781	rs9320646
chr6	118240821	rs9385038
chr6	118245353	rs6912208
chr6	118284278	rs283082
chr6	118284658	rs283081
chr6	118284837	rs283080
chr6	118286499	rs447193
chr6	118287808	rs422833
chr6	118287816	rs372237
chr6	118288968	rs444666
chr6	118289019	rs1743258
chr6	118293047	rs72965702
chr6	118295084	rs397445
chr6	118295874	rs419592
chr6	118296716	rs1761620
chr6	118296885	rs1690658
chr6	118297089	rs445099
chr6	118297776	rs149900672
chr6	118297818	rs166881
chr6	118303272	rs937275
chr6	118303319	rs283059
chr6	118307120	rs143003871
chr6	118307301	rs1321985
chr6	118307313	rs283045
chr6	118309137	rs283043
chr6	118313916	rs1572226
chr6	118313959	rs283049
chr6	118315739	rs283048
chr6	118315879	rs3734345
chr6	118317889	rs141430267
chr6	118320150	rs1743256
chr6	118321559	rs1761624
chr6	118321571	rs2067380
chr6	118321588	rs1006932
chr6	118324756	rs283055
chr6	118324797	rs7754754
chr6	118325837	rs1743254
chr6	118353783	rs1761629
chr6	118353820	rs1690671
chr6	118370989	rs10457327
chr6	118371141	rs7764093
chr6	118371609	rs11348579
chr6	118371818	rs7453914
chr6	118372339	rs4551203
chr6	118372502	rs9320649
chr6	118378166	rs72967581
chr6	118378231	rs6928210
chr6	118398250	rs7758680
chr6	118398482	rs9489368
chr6	118398602	rs7742696
chr6	118406809	rs62421536
chr6	118408109	rs7745692
chr6	118408540	rs62421538
chr6	118408811	rs72969531
chr6	118421447	rs12526557
chr6	118426971	rs9717286
chr6	118427110	rs2356176
chr6	118427253	rs12210778
chr6	118457079	rs1344249
chr6	118459961	rs10457335
chr6	118460056	rs10457336
chr6	118460100	rs139811148
chr6	118460196	rs10457337
chr6	118464617	rs76372817
chr6	118501403	rs933257
chr6	118504929	rs9489420
chr6	118505081	rs34479834
chr6	118514380	rs11967858
chr6	118514539	rs200302690
chr6	118514623	rs9489425
chr6	118514990	rs11153753
chr6	118524859	rs9481821
chr6	118526291	rs12194496
chr6	118526388	rs79477297
chr6	118527156	rs7740922
chr6	118527322	rs7741644
chr6	118527402	rs7761717
chr6	118527636	rs11758454
chr6	118548567	rs3752581
chr6	118551400	rs34030625
chr6	118553999	rs13192336
chr6	118554095	rs13192574
chr6	118554240	rs12153938
chr6	118554522	rs12153955
chr6	118554929	rs9481825
chr6	118555213	rs9481826
chr6	118555376	rs2356497
chr6	118556307	rs9489438
chr6	118557758	rs9489439
chr6	118562654	rs72952771
chr6	118562929	rs12197337
chr6	118562935	rs541442
chr6	118565452	rs763254
chr6	118578802	rs72954806
chr6	118580630	rs9489448
chr6	118580704	rs9489449
chr6	118581627	rs7751213
chr6	118583222	rs9489450
chr6	118589661	rs6569022
chr6	118589705	rs9489452
chr6	118590267	rs59671368
chr6	118597963	rs9489455
chr6	118598317	rs9489456
chr6	118598430	rs35962656
chr6	118598468	rs9481833
chr6	118622067	rs77424676
chr6	118625925	rs372668163
chr6	118626136	rs7754272
chr6	118650750	rs62422235
chr6	118651470	rs62422236
chr6	118659866	rs6928957
chr6	118659949	rs12153828
chr6	118669445	rs66576890
chr6	118706162	rs7746210
chr6	118709738	rs10872168
chr6	118721857	rs11961965
chr6	118723290	rs10499087
chr6	118724382	rs12661563
chr6	118725987	rs13214336

### Sheet: eVariants in Overlap Variants
chr6	118218652	rs9481770
chr6	118240726	rs9489327
chr6	118240781	rs9320646
chr6	118240821	rs9385038
chr6	118245353	rs6912208
chr6	118284278	rs283082
chr6	118284658	rs283081
chr6	118284837	rs283080
chr6	118286499	rs447193
chr6	118287808	rs422833
chr6	118287816	rs372237
chr6	118295084	rs397445
chr6	118295874	rs419592
chr6	118297089	rs445099
chr6	118307313	rs283045
chr6	118313916	rs1572226
chr6	118313959	rs283049
chr6	118315739	rs283048
chr6	118321571	rs2067380
chr6	118321588	rs1006932
chr6	118324756	rs283055
chr6	118371141	rs7764093
chr6	118371818	rs7453914
chr6	118372502	rs9320649
chr6	118378231	rs6928210
chr6	118398482	rs9489368
chr6	118398602	rs7742696
chr6	118408109	rs7745692
chr6	118421447	rs12526557
chr6	118426971	rs9717286
chr6	118427110	rs2356176
chr6	118457079	rs1344249
chr6	118459961	rs10457335
chr6	118460056	rs10457336
chr6	118460196	rs10457337
chr6	118501403	rs933257
chr6	118504929	rs9489420
chr6	118505081	rs34479834
chr6	118514380	rs11967858
chr6	118514623	rs9489425
chr6	118514990	rs11153753
chr6	118527156	rs7740922
chr6	118527322	rs7741644
chr6	118527402	rs7761717
chr6	118527636	rs11758454
chr6	118548567	rs3752581
chr6	118551400	rs34030625
chr6	118553999	rs13192336
chr6	118554095	rs13192574
chr6	118554240	rs12153938
chr6	118555376	rs2356497
chr6	118556307	rs9489438
chr6	118557758	rs9489439
chr6	118562654	rs72952771
chr6	118562929	rs12197337
chr6	118562935	rs541442
chr6	118565452	rs763254
chr6	118580630	rs9489448
chr6	118580704	rs9489449
chr6	118581627	rs7751213
chr6	118589661	rs6569022
chr6	118590267	rs59671368
chr6	118597963	rs9489455
chr6	118598317	rs9489456
chr6	118598430	rs35962656
chr6	118625925	rs372668163
chr6	118626136	rs7754272
chr6	118659866	rs6928957
chr6	118706162	rs7746210
