## Supplemental Dataset S10 for "Identification of candidate causal *cis*-regulatory variants underlying electrocardiographic QT interval GWAS loci"

### Sheet: GWS Variants
chr1	6089062	rs2273042
chr1	6198087	rs2247392
chr1	6198734	rs3789524
chr1	6203294	rs4908864
chr1	6218354	rs709209
chr1	6219310	rs846111
chr1	6247195	rs6577565
chr1	6247329	rs6577566
chr1	6251956	rs4908542
chr1	6253017	rs2281259
chr1	6254762	rs11590458
chr1	6256824	rs2057006
chr1	6258009	rs4908872
chr1	6262876	rs4908874

### Sheet: GWS+LD Variants
chr1	6085319	rs2294935
chr1	6087238	rs11583631
chr1	6087281	rs11584419
chr1	6088993	rs2273043
chr1	6089062	rs2273042
chr1	6093346	rs3789530
chr1	6097237	rs749435
chr1	6198087	rs2247392
chr1	6198734	rs3789524
chr1	6198965	rs3789522
chr1	6200603	rs11121478
chr1	6201811	rs10864433
chr1	6202820	rs4908539
chr1	6203294	rs4908864
chr1	6204715	rs12069441
chr1	6205308	rs2272988
chr1	6206036	rs4908540
chr1	6218354	rs709209
chr1	6219310	rs846111
chr1	6234012	rs846106
chr1	6241222	rs10779736
chr1	6242450	rs6694955
chr1	6247195	rs6577565
chr1	6247329	rs6577566
chr1	6248635	rs12744452
chr1	6249259	rs1883608
chr1	6251956	rs4908542
chr1	6252371	rs2281261
chr1	6252418	rs2281260
chr1	6253017	rs2281259
chr1	6253459	rs6696350
chr1	6253878	rs12735670
chr1	6254419	rs12740426
chr1	6254762	rs11590458
chr1	6255215	rs34855494
chr1	6255472	rs11121534
chr1	6256157	rs6703384
chr1	6256824	rs2057006
chr1	6256954	rs4908871
chr1	6257360	rs12048815
chr1	6257771	rs11576445
chr1	6257923	rs4908543
chr1	6258009	rs4908872
chr1	6258657	rs35868954
chr1	6259068	rs28379911
chr1	6259077	rs28368905
chr1	6259211	rs28491395
chr1	6259544	rs4522020
chr1	6259995	rs6663603
chr1	6260255	rs12711520
chr1	6260523	rs1534996
chr1	6260589	rs61760840
chr1	6260648	rs61760841
chr1	6261096	rs113776765
chr1	6261254	rs4908873
chr1	6261646	rs113884827
chr1	6262876	rs4908874

### Sheet: OCR Overlapping Variants
chr1	6087238	rs11583631
chr1	6087281	rs11584419
chr1	6198734	rs3789524
chr1	6198965	rs3789522
chr1	6205308	rs2272988
chr1	6206036	rs4908540
chr1	6242450	rs6694955
chr1	6247195	rs6577565
chr1	6249259	rs1883608
chr1	6259544	rs4522020
chr1	6259995	rs6663603
chr1	6260255	rs12711520
chr1	6260523	rs1534996
chr1	6260589	rs61760840
chr1	6260648	rs61760841
chr1	6261096	rs113776765
chr1	6261254	rs4908873
chr1	6261646	rs113884827

### Sheet: eVariants in Overlap Variants
chr1	6198734	rs3789524
chr1	6198965	rs3789522
chr1	6205308	rs2272988
chr1	6206036	rs4908540
chr1	6242450	rs6694955
chr1	6247195	rs6577565
