## Supplemental Dataset S11 for "Identification of candidate causal *cis*-regulatory variants underlying electrocardiographic QT interval GWAS loci"

### Sheet: GWS Variants
chr3	38375854	rs196378
chr3	38375876	rs169046
chr3	38378091	rs169045
chr3	38382694	rs151618
chr3	38498773	rs6779704
chr3	38515311	rs11717146
chr3	38516719	rs6599210
chr3	38529798	rs11711260
chr3	38530514	rs9860525
chr3	38533477	rs6810361
chr3	38534374	rs12497866
chr3	38535871	rs10865879
chr3	38536773	rs6771881
chr3	38537716	rs3796387
chr3	38543943	rs6781009
chr3	38547672	rs11129795
chr3	38550198	rs7429945
chr3	38550915	rs1805126
chr3	38551902	rs12053903
chr3	38553482	rs7638909
chr3	38557546	rs6793245
chr3	38560065	rs6799868
chr3	38565738	rs9812912
chr3	38582762	rs3922844
chr3	38582852	rs3922843
chr3	38591139	rs10154914
chr3	38591619	rs9311191
chr3	38592432	rs11708996
chr3	38592651	rs7374540
chr3	38592852	rs7373862
chr3	38593581	rs9311194
chr3	38596711	rs3935184
chr3	38596899	rs10212202
chr3	38599593	rs9833775
chr3	38602294	rs11714074
chr3	38603929	rs1805124
chr3	38604932	rs7428779
chr3	38605556	rs11711602
chr3	38607553	rs12491987
chr3	38614542	rs6797133
chr3	38616408	rs11710077
chr3	38673809	rs6599234
chr3	38678410	rs9851710
chr3	38678444	rs9851724
chr3	38681726	rs7633988
chr3	38697226	rs6599240
chr3	38702879	rs11129800
chr3	38715075	rs11924846
chr3	38723291	rs4076737
chr3	38725184	rs6795970
chr3	38725824	rs6801957
chr3	38729148	rs7433306
chr3	38730434	rs6790396
chr3	38733341	rs6800541
chr3	38742538	rs6599250
chr3	38744318	rs6599251
chr3	38754064	rs6599254
chr3	38754924	rs6599255
chr3	38757345	rs6798015

### Sheet: GWS+LD Variants
chr3	38375854	rs196378
chr3	38375876	rs169046
chr3	38377840	rs71085318
chr3	38378091	rs169045
chr3	38381428	rs196375
chr3	38381750	rs196374
chr3	38382694	rs151618
chr3	38384700	rs71085319
chr3	38390592	rs196372
chr3	38391241	rs146042264
chr3	38492650	rs150324551
chr3	38498773	rs6779704
chr3	38515311	rs11717146
chr3	38516719	rs6599210
chr3	38529798	rs11711260
chr3	38530514	rs9860525
chr3	38533477	rs6810361
chr3	38534374	rs12497866
chr3	38534899	rs1473804
chr3	38535174	rs11710498
chr3	38535871	rs10865879
chr3	38536188	rs1473805
chr3	38536773	rs6771881
chr3	38537716	rs3796387
chr3	38539944	rs55872442
chr3	38540700	rs6762565
chr3	38541550	rs55880069
chr3	38543157	rs72255510
chr3	38543943	rs6781009
chr3	38544924	rs12490047
chr3	38545215	rs56283404
chr3	38545602	rs62239356
chr3	38545821	rs149624457
chr3	38546604	rs9843500
chr3	38547672	rs11129795
chr3	38547917	rs35231307
chr3	38548784	rs41315485
chr3	38549358	rs4073796
chr3	38549359	rs4073797
chr3	38550198	rs7429945
chr3	38550915	rs1805126
chr3	38551902	rs12053903
chr3	38552452	rs7373779
chr3	38553482	rs7638909
chr3	38556067	rs7645178
chr3	38557465	rs6804918
chr3	38557546	rs6793245
chr3	38558321	rs11720166
chr3	38558965	rs9845438
chr3	38560065	rs6799868
chr3	38565255	rs62241189
chr3	38565738	rs9812912
chr3	38574042	rs58454174
chr3	38579746	rs41312411
chr3	38582762	rs3922844
chr3	38582852	rs3922843
chr3	38584702	rs7355944
chr3	38588820	rs62245110
chr3	38589940	rs73070977
chr3	38590235	rs111831627
chr3	38590347	rs73070981
chr3	38590464	rs55981643
chr3	38591139	rs10154914
chr3	38591297	rs141384382
chr3	38591619	rs9311191
chr3	38591660	rs10663821
chr3	38592199	rs9824157
chr3	38592432	rs11708996
chr3	38592651	rs7374540
chr3	38592852	rs7373862
chr3	38593120	rs9311192
chr3	38593581	rs9311194
chr3	38594383	rs11721012
chr3	38594664	rs3924120
chr3	38596219	rs6599219
chr3	38596711	rs3935184
chr3	38596899	rs10212202
chr3	38599593	rs9833775
chr3	38602294	rs11714074
chr3	38602771	rs62242769
chr3	38603929	rs1805124
chr3	38604932	rs7428779
chr3	38605556	rs11711602
chr3	38606151	rs41312433
chr3	38607553	rs12491987
chr3	38612533	rs7430191
chr3	38614542	rs6797133
chr3	38616408	rs11710077
chr3	38655062	rs6782237
chr3	38658269	rs6599232
chr3	38659380	rs9844378
chr3	38670547	rs11441682
chr3	38671389	rs6599233
chr3	38673809	rs6599234
chr3	38678410	rs9851710
chr3	38678444	rs9851724
chr3	38681726	rs7633988
chr3	38682476	rs7430391
chr3	38693261	rs13091192
chr3	38697226	rs6599240
chr3	38702879	rs11129800
chr3	38711444	rs6783110
chr3	38715075	rs11924846
chr3	38719452	rs13098827
chr3	38723291	rs4076737
chr3	38725184	rs6795970
chr3	38725824	rs6801957
chr3	38729148	rs7433306
chr3	38730434	rs6790396
chr3	38733341	rs6800541
chr3	38736063	rs10428132
chr3	38737049	rs11711941
chr3	38737127	rs7428232
chr3	38737625	rs9820042
chr3	38742538	rs6599250
chr3	38743466	rs7433723
chr3	38744318	rs6599251
chr3	38747237	rs9844577
chr3	38754064	rs6599254
chr3	38754924	rs6599255
chr3	38757345	rs6798015

### Sheet: OCR Overlapping Variants
chr3	38515311	rs11717146
chr3	38533477	rs6810361
chr3	38536773	rs6771881
chr3	38539944	rs55872442
chr3	38543943	rs6781009
chr3	38549358	rs4073796
chr3	38549359	rs4073797
chr3	38574042	rs58454174
chr3	38579746	rs41312411
chr3	38588820	rs62245110
chr3	38593120	rs9311192
chr3	38593581	rs9311194
chr3	38603929	rs1805124
chr3	38616408	rs11710077
chr3	38659380	rs9844378
chr3	38725184	rs6795970
chr3	38725824	rs6801957
chr3	38742538	rs6599250

### Sheet: eVariants in Overlap Variants
chr3	38533477	rs6810361
chr3	38659380	rs9844378
chr3	38725184	rs6795970
chr3	38725824	rs6801957
chr3	38742538	rs6599250
