## Supplemental Dataset S12 for "Identification of candidate causal *cis*-regulatory variants underlying electrocardiographic QT interval GWAS loci"

### Sheet: GWS Variants
chr2	40112846	rs5551
chr2	40121264	rs11687766
chr2	40121312	rs11676744
chr2	40122263	rs12470980
chr2	40122617	rs12466767
chr2	40123131	rs2373792
chr2	40123706	rs10490206
chr2	40124650	rs17559580
chr2	40125146	rs12478057
chr2	40125238	rs17559651
chr2	40126137	rs6544311
chr2	40131035	rs765554
chr2	40131214	rs765555
chr2	40133309	rs929642
chr2	40135363	rs12712683
chr2	40136504	rs2110922
chr2	40137066	rs11685090
chr2	40137755	rs7573537
chr2	40139161	rs2072532
chr2	40141765	rs11680622
chr2	40146056	rs17501526
chr2	40148109	rs2888657
chr2	40156860	rs1428566
chr2	40156933	rs1428567
chr2	40157556	rs1428568
chr2	40158122	rs10172414
chr2	40159044	rs10175725
chr2	40161217	rs2072531
chr2	40439075	rs4993292
chr2	40482266	rs17026071
chr2	40487616	rs13014062
chr2	40501563	rs13001437
chr2	40511100	rs10490255
chr2	40511357	rs17026106
chr2	40516043	rs17026114
chr2	40520399	rs13010657
chr2	40520865	rs4952632
chr2	40523189	rs2098478
chr2	40524411	rs13012895
chr2	40525811	rs13020186
chr2	40525842	rs12997023
chr2	40526463	rs13026826
chr2	40526987	rs2098477
chr2	40528116	rs13028820
chr2	40528503	rs17026131
chr2	40530039	rs2193565
chr2	40530314	rs13017279
chr2	40530515	rs17026152
chr2	40530651	rs13017846
chr2	40533143	rs17026155
chr2	40533825	rs17026156
chr2	40534654	rs3796080
chr2	40534833	rs3796079
chr2	40536875	rs13010889
chr2	40547285	rs12989012
chr2	40554227	rs765190

### Sheet: GWS+LD Variants
chr2	40112846	rs5551
chr2	40113533	rs5549
chr2	40114520	rs5542
chr2	40115907	rs4952354
chr2	40118904	rs62150869
chr2	40121264	rs11687766
chr2	40121312	rs11676744
chr2	40122263	rs12470980
chr2	40122617	rs12466767
chr2	40122825	rs2373791
chr2	40123131	rs2373792
chr2	40123706	rs10490206
chr2	40124650	rs17559580
chr2	40125146	rs12478057
chr2	40125238	rs17559651
chr2	40125343	rs56090875
chr2	40126137	rs6544311
chr2	40127619	rs2110926
chr2	40131035	rs765554
chr2	40131214	rs765555
chr2	40131497	rs4952469
chr2	40132743	rs62150874
chr2	40133309	rs929642
chr2	40133712	rs111377369
chr2	40133712	rs115523221
chr2	40133713	rs115240525
chr2	40134096	rs59189337
chr2	40134098	rs57881418
chr2	40134380	rs2005886
chr2	40135363	rs12712683
chr2	40135535	rs2006286
chr2	40135586	rs2006287
chr2	40135650	rs72935262
chr2	40136504	rs2110922
chr2	40137066	rs11685090
chr2	40137755	rs7573537
chr2	40139161	rs2072532
chr2	40141765	rs11680622
chr2	40145068	rs12464756
chr2	40145969	rs144176170
chr2	40145970	rs180791322
chr2	40146056	rs17501526
chr2	40148109	rs2888657
chr2	40152941	rs75246402
chr2	40154726	rs4952498
chr2	40156860	rs1428566
chr2	40156933	rs1428567
chr2	40157556	rs1428568
chr2	40158122	rs10172414
chr2	40159044	rs10175725
chr2	40161217	rs2072531
chr2	40439075	rs4993292
chr2	40465324	rs71406069
chr2	40465737	rs13020531
chr2	40466341	rs13026982
chr2	40467346	rs4952415
chr2	40468452	rs35963461
chr2	40468665	rs34076394
chr2	40469149	rs17026051
chr2	40469337	rs36079027
chr2	40469607	rs36099072
chr2	40469955	rs35139526
chr2	40470054	rs34923862
chr2	40481115	rs34144937
chr2	40482266	rs17026071
chr2	40482389	rs61181649
chr2	40487616	rs13014062
chr2	40492643	rs58398246
chr2	40496317	rs35537386
chr2	40499195	rs70957184
chr2	40501563	rs13001437
chr2	40503616	rs35455710
chr2	40504296	rs71426871
chr2	40505807	rs34895858
chr2	40507590	rs13029763
chr2	40508625	rs71441105
chr2	40510047	rs60079242
chr2	40510567	rs71441106
chr2	40510584	rs71441107
chr2	40510751	rs70957186
chr2	40511100	rs10490255
chr2	40511357	rs17026106
chr2	40512209	rs12991033
chr2	40512224	rs34549837
chr2	40512238	rs36011854
chr2	40512632	rs34766086
chr2	40513201	rs71441108
chr2	40513213	rs67014132
chr2	40513493	rs34560772
chr2	40516043	rs17026114
chr2	40518051	rs13019501
chr2	40520358	rs35679180
chr2	40520399	rs13010657
chr2	40520865	rs4952632
chr2	40522408	rs34802220
chr2	40523065	rs35014850
chr2	40523189	rs2098478
chr2	40524411	rs13012895
chr2	40524753	rs34090630
chr2	40525811	rs13020186
chr2	40525842	rs12997023
chr2	40525871	rs12997042
chr2	40525876	rs13020198
chr2	40526463	rs13026826
chr2	40526776	rs13003735
chr2	40526987	rs2098477
chr2	40527645	rs1072384
chr2	40527981	rs13002045
chr2	40528039	rs17026128
chr2	40528116	rs13028820
chr2	40528503	rs17026131
chr2	40530039	rs2193565
chr2	40530314	rs13017279
chr2	40530430	rs17026148
chr2	40530515	rs17026152
chr2	40530651	rs13017846
chr2	40532453	rs34446865
chr2	40533143	rs17026155
chr2	40533825	rs17026156
chr2	40534654	rs3796080
chr2	40534833	rs3796079
chr2	40535365	rs2193563
chr2	40536875	rs13010889
chr2	40537777	rs142291896
chr2	40541399	rs34466654
chr2	40543699	rs35422863
chr2	40544765	rs34106653
chr2	40545008	rs61702121
chr2	40545320	rs57007180
chr2	40545404	rs61356646
chr2	40546159	rs12992540
chr2	40546296	rs12992598
chr2	40547285	rs12989012
chr2	40547635	rs60794473
chr2	40548175	rs13019183
chr2	40548547	rs70957188
chr2	40549087	rs67526252
chr2	40550339	rs35951633
chr2	40550528	rs62149456
chr2	40551149	rs7561779
chr2	40553210	rs62149458
chr2	40553233	rs71441111
chr2	40553243	rs71441112
chr2	40554227	rs765190
chr2	40554413	rs10671383

### Sheet: OCR Overlapping Variants
chr2	40113533	rs5549
chr2	40114520	rs5542
chr2	40123131	rs2373792
chr2	40131035	rs765554
chr2	40131497	rs4952469
chr2	40135363	rs12712683
chr2	40135535	rs2006286
chr2	40135586	rs2006287
chr2	40135650	rs72935262
chr2	40152941	rs75246402
chr2	40156860	rs1428566
chr2	40156933	rs1428567
chr2	40482266	rs17026071
chr2	40482389	rs61181649
chr2	40487616	rs13014062
chr2	40510047	rs60079242
chr2	40512209	rs12991033
chr2	40512224	rs34549837
chr2	40512238	rs36011854
chr2	40512632	rs34766086
chr2	40516043	rs17026114
chr2	40551149	rs7561779
